# A comparative ‘omics approach to candidate pathogenicity factor discovery in the brain-eating amoeba *Naegleria fowleri*

**DOI:** 10.1101/2020.01.16.908186

**Authors:** Emily K. Herman, Alex Greninger, Mark van der Giezen, Michael L. Ginger, Inmaculada Ramirez-Macias, Haylea C. Miller, Matthew J. Morgan, Anastasios D. Tsaousis, Katrina Velle, Romana Vargová, Sebastian Rodrigo Najle, Georgina MacIntyre, Norbert Muller, Mattias Wittwer, Denise C. Zysset-Burri, Marek Elias, Claudio Slamovits, Matthew Weirauch, Lillian Fritz-Laylin, Francine Marciano-Cabral, Geoffrey J. Puzon, Tom Walsh, Charles Chiu, Joel B. Dacks

**Affiliations:** Division of Infectious Disease, Department of Medicine, Faculty of Medicine and Dentistry, University of Alberta; Department of Agricultural, Food and Nutritional Science, University of Alberta; Laboratory Medicine and Medicine / Infectious Diseases, UCSF-Abbott Viral Diagnostics and Discovery Center, UCSF Clinical Microbiology Laboratory UCSF School of Medicine; Department of Laboratory Medicine, University of Washington Medical Center; Centre for Organelle Research, University of Stavanger; School of Applied Sciences, Department of Biological and Geographical Sciences, University of Huddersfield; Department of Cardiology, Hospital Clinico Universitario Virgen de la Arrixaca. Instituto Murciano de Investigación Biosanitaria. Centro de Investigación Biomedica en Red-Enfermedades Cardiovasculares (CIBERCV); CSIRO Land and Water; CSIRO Land and Water, Black Mountain Laboratories; Laboratory of Molecular and Evolutionary Parasitology, RAPID group, School of Biosciences, University of Kent, Canterbury, UK; Department of Biology, University of Massachusetts; Department of Biology and Ecology, Faculty of Science, University of Ostrava; Institut de Biologia Evolutiva (UPF-CSIC); Department of Medicine, Faculty of Medicine and Dentistry, University of Alberta; Institute of Parasitology, Vetsuisse Faculty Bern, University of Bern; Spiez Laboratory, Federal Office for Civil Protection, Austrasse, Spiez, Switzerland; Department of Ophthalmology, Inselspital, Bern University Hospital, University of Bern; Department of Biochemistry and Molecular Biology, Centre for Comparative Genomics and Evolutionary Bioinformatics, Dalhousie University; Center for Autoimmune Genomics and Etiology and Divisions of Biomedical Informatics and Developmental Biology, Cincinnati Children’s Hospital Medical Center, Cincinnati, Ohio, USA, Department of Pediatrics, University of Cincinnati College of Medicine; Department of Microbiology and Immunology, Virginia Commonwealth University School of Medicine; Department of Life Sciences, The Natural History Museum; Institute of Parasitology, Biology Centre, Czech Academy of Sciences

**Keywords:** Illumina, RNASeq, genome sequence, protease, cytoskeleton, metabolism, lysosomal, inter-strain diversity, neuropathogenic

## Abstract

Of the 40 described *Naegleria* species, only *N. fowleri* can establish infection in humans, killing almost invariably within two weeks. In the brain, the amoeba performs piece-meal ingestion, or trogocytosis, of brain material causing massive inflammation. Conversely, its close relative *Naegleria gruberi*, which is used as a laboratory model organism, is non-pathogenic. The exact pathogenicity factors distinguishing *N. fowleri* from its harmless relatives are unclear. We have here taken an -omics approach to understanding *N. fowleri* biology and infection at the system level. We provide the first analysis of genomic diversity between strains, finding little conservation in synteny but high conservation in protein complement. We also demonstrate that the *N. fowleri* genome encodes a similarly complete cellular repertoire to that found in *N. gruberi*. Our comparative genomic analysis, together with a transcriptomic analysis of low versus high pathogenicity *N. fowleri* cultured in a mouse infection model, allowed us to construct a model of cellular systems involved in pathogenicity and furthermore provides ~500 novel candidate pathogenicity factors in this currently rare but highly fatal pathogen.
