## Supplementary Table 1 for "A comparative ‘omics approach to candidate pathogenicity factor discovery in the brain-eating amoeba *Naegleria fowleri*"

### Sheet: Sheet1
Supplementary Table 1. Meiosis gene comparative genomics
Genes	H. sapiens	S. cerevisiae	N. gruberi	N. fowleri V212	N. fowleri 30863	N. fowleri 986
Spo11*	NP_036576	NP_011841	50278	NfowleriV212_g437	Nfowleri30863_g7713	Nfowleri986_g7122
			81222	NfowleriV212_g1227	Nfowleri30863_g7023
Mre11	NP_005582	NP_013951	58924	NfowleriV212_g6360	Nfowleri30863_g8300	Nfowleri986_g9536
Rad50	NP_005723	NP_014149	70670	NfowleriV212_g5642	Nfowleri30863_g4418	Nfowleri986_g8981
Rad1		NP_015303		NfowleriV212_g2353	Nfowleri30863_g6175	Nfowleri986_g2947
ERCC4 (human Rad1 homologue)	NP_002844		53469	NfowleriV212_g6943	Nfowleri30863_g1011	Nfowleri986_g5639
Hop1*	NP_115508	NP_012193	69651	NfowleriV212_g3678	Nfowleri30863_g5485	Nfowleri986_g2807
Hop2*	NP_037422	NP_011482	75325	NfowleriV212_g8331	Nfowleri30863_g2788	Nfowleri986_g4069
			3930	NfowleriV212_g10041	Nfowleri30863_g4478	Nfowleri986_g3988
Mnd1*	NP_115493	NP_011332	31971	NfowleriV212_g1018	Nfowleri30863_g7966	Nfowleri986_g2144
Rad52	NP_602296	NP_013680	59017	NfowleriV212_g2568	Nfowleri30863_g9460	Nfowleri986_g11093
			67100	NfowleriV212_g8719	Nfowleri30863_g4451	Nfowleri986_g8312
			65668
Dmc1*	NP_008999	NP_011106	61277	NfowleriV212_g5345	Nfowleri30863_g3973	Nfowleri986_g7095
Rad51	NP_597994	NP_011021	45247	NfowleriV212_g8428	Nfowleri30863_g1299	Nfowleri986_g7232
			88254	NfowleriV212_g2082	Nfowleri30863_g8707	Nfowleri986_g4327
			70092	NfowleriV212_g2011	Nfowleri30863_g8467	Nfowleri986_g3015
				NfowleriV212_g300	Nfowleri30863_g5541	Nfowleri986_g8910
				NfowleriV212_g9761	Nfowleri30863_g2075	Nfowleri986_g4804
Msh2	NP_000242	NP_014551	29947	NfowleriV212_g3960	Nfowleri30863_g4369	Nfowleri986_g1460
					Nfowleri30863_g12167
Msh6	NP_000170	NP_010382	45760	NfowleriV212_g3854	Nfowleri30863_g1978	Nfowleri986_g1530
Msh3#	NP_002430	NP_010016	33296	NfowleriV212_g6897	Nfowleri30863_g6426	Nfowleri986_g5971
Msh4*	NP_002431	NP_116652	442	NfowleriV212_g872	Nfowleri30863_g6351	Nfowleri986_g4166
Msh5*	NP_002432	NP_010127	75725	NfowleriV212_g5989	Nfowleri30863_g9615	Nfowleri986_g1647
Mlh1	NP_000240	NP_013890	73051	NfowleriV212_g1283	Nfowleri30863_g6973	Nfowleri986_g6038
Mlh2		NP_013135	Not found	No clear orthologues	No clear orthologues	No clear orthologues
Mlh3	NP_055196	NP_015161	70637	NfowleriV212_g5357	Nfowleri30863_g3985	Nfowleri986_g8499
Pms1/2	NP_000525	NP_014317	75182	NfowleriV212_g5936	Nfowleri30863_g948	Nfowleri986_g8930
	NP_000526		72513	NfowleriV212_g321	Nfowleri30863_g5561	Nfowleri986_g1384
Mer3**	NP_001017975	NP_011263	30474	NfowleriV212_g1979	Nfowleri30863_g4844	Nfowleri986_g2375
Smc1	NP_006297	NP_116647	56724	NfowleriV212_g870	Nfowleri30863_g6349	Nfowleri986_g4168
Smc2	NP_006435	NP_116687	73651	NfowleriV212_g439	Nfowleri30863_g7711	Nfowleri986_g7124
Smc3	NP_005436	NP_012461	74775	NfowleriV212_g5531	Nfowleri30863_g2157	Nfowleri986_g6747
Smc5	NP_055925	NP_014608	58473	NfowleriV212_g388	Nfowleri30863_g11171	Nfowleri986_g5569
Rad18	NP_064550	NP_009992	65872	NfowleriV212_g538	Nfowleri30863_g10969	Nfowleri986_g5243
Rad21	NP_006256	NP_010281	47930	NfowleriV212_g10280	Nfowleri30863_g4901	Nfowleri986_g7561
Rec8**	NP_005123	NP_015332	No clear orthologues	No clear orthologues	No clear orthologues	No clear orthologues
Pds5	NP_055847	NP_013793	73050	NfowleriV212_g1276	Nfowleri30863_g6978	Nfowleri986_g2567
Sec3	NP_060731	NP_010924	77868	NfowleriV212_g9252	Nfowleri30863_g5439	Nfowleri986_g2761
*Considered to be meiosis-specific by Malik et al. 2008
# Added due to its role in murine meiosis
