## Supplementary Table 3 for "A comparative ‘omics approach to candidate pathogenicity factor discovery in the brain-eating amoeba *Naegleria fowleri*"

### Sheet: Sheet1
	Supplementary Table 3. Genes involved in sterol production in N. fowleri
	BLAST queries			Forward BLAST hits (Bold: best hit, when e-values are similar)
Enzymatic step	S. cerevisiae	H. sapiens	A. thaliana	N. fowleri 986	N. fowleri 30863	N. fowleri V212
Squalene monoxygenation	ERG1 (CAA97201.1)			_g4462	_g1125	_g8380, _g12509
		SQLE (NP_003120.2)		_g4462	_g1125	_g8380, _g12509
			SQE (AEE33549.1)	_g4462	_g1125	_g8380, _g12509
oxydosqualene cyclization	ERG7 (NP_011939.2)			_g5072	_g5795	_g11867
		LSS (NP_002331.3)		_g5072	_g5795	_g11867
			CAS1 (AEC06032.1)	_g5072	_g5795	_g11867
C-14 demethylation	ERG11 (NP_011871.1)			_g7021	_g6402	_g7457
		CYP51A1 (NP_000777.1)		_g7021	_g6402	_g7457
			CYP51G1 (AEE28769.1)	_g7021	_g6402	_g7457
C-14 reduction	ERG24 (CAA96192.1)			_g4818, _g7063, _g9269	_g2088, _g2953, _g10364	_g3067, _g6147, _g7545
		TM7SF2 (NP_003264.2)		_g4818, _g7063, _g9269	_g2088, _g2953, _g10364	_g3067, _g6147, _g7545
			FK (AEE79013.1)	_g4818, _g7063, _g9269	_g2088, _g2953, _g10364	_g3067, _g6147, _g7545
C-4 methyl oxidation	ERG25 (CAA97062.1)			_g2455, _g7444	_g4619, _g8421	_g1896, _g11332
		SC4MOL (NP_006736.1)		_g2455, _g7444	_g4619, _g8421	_g1896, _g11332
			SMO1, SMO2 (AEE84650.1| Q9ZW22.2)	_g2455, _g7444	_g4619, _g8421	_g1896, _g11332
C-3 dehydrogenation/C-4 decarboxylation	ERG26 (NP_011514.1)			_g8085	_g8048	_g928
		NSDHL (NP_001123237.1)		_g8085	_g8048	_g928
			AT3BETAHSD (AAC14524.1)	_g8085	_g8048	_g928
C-3 ketoreduction	ERG27 (NP_013201.1)			no hit	no hit	no hit
		HSD17B7 (NP_057455.1)		no hit	no hit	no hit
			?
ER anchoring	ERG28 (NP_010962.1)			no hit	no hit	no hit
		C14orf1 (CAG38474.1)		no hit	no hit	no hit
			ERG28 (AEE28530.1)	no hit	no hit	_g11577
Delta-8, delta-7 isomerization	ERG2 (NP_013929.1)			_g10038	_g513	_g4943
		EBP (NP_006570.1)		no hit	no hit	no hit
			HYD1 (AEE29928.1)	_g2268	_g6776	_g1478
C-5 desaturaion	ERG3 (CAA97586.1)			_g6754	_g2150	_g5524
		SC5DL (NP_001020127.1)		_g6754	_g2150	_g5524
			STE1 (AEE73832.1)	_g6754	_g2150	_g5524
C-24 or C-28 methylation	ERG6 (NP_013706.1)			_g10689	_g11240	_g11503
		-
			SMT1, SMT2 (AAG28462.1| AEE29962.1)	_g10689	_g11240	_g11503
Delta-7 reduction	-
		DHCR7 (AAH00054.1)		_g4818, _g7063, _g9269	_g2088, _g2953, _g10364	_g3067, _g6147, _g7545
			DWF5 (AEE32548.1)	_g4818, _g7063, _g9269	_g2088, _g2953, _g10364	_g3067, _g6147, _g7545
Delta-24 reduction	ERG4 (CAA96712.1)			_g7063	_g10364	_g7545
		DHCR24 (NP_055577.1)		no hit	no hit	no hit
			DWF1 (AEE76295.1)	no hit	no hit	no hit
C-22 desaturation	ERG5 (NP_013728.1)			_g3819, _g6661, _g7021, _g7092, _g9114, _g9115, _g9742, _g11167	_g1226, _g2422, _g3939, _g3970, _g4292, _g5917, _g6402, _g9588, _g9589, _g10194	_g1858, _g3196, _g3197, _g3718, _G5342, _g6570, _g7457, _g8744, _g10389, _g11475
		-
			CYP710A1 (AEC08982.1)	_g3819, _g6661, _g7021, _g7092, _g9115, _g9742	_g1226, _g3939, _g3970, _g6402, _g9589, _g10194	_g1829, _g1858, _g3197, _g3718, _g5342, _g7457, _g8744
Cyclopropylsterol isomerization	-
		-
			CPI1 (AED95936.1)	_g1781	_g1139	_g4878
C-7 desaturation (Tetrahymena thermophila DES7) - (TTHERM_00310640)	-	-	-	_g3063, _g4272	_g3015, _g6244	_g755, _g2063
Best pBLAST hits found in the three N. fowleri strains, using sterol biosynthesis pathway proteins from Saccharomyces cerevisiae, Homo sapiens, and A. thaliana as queries. Also, sterol C7-desaturase (DES7) from Tetrahymena thermophila was searched for as there is an ortholog in N. gruberi.
In the case of multiple hits, the one with the lowest e-value is highlighted in bold.
