## Supplementary Table 5 for "A comparative ‘omics approach to candidate pathogenicity factor discovery in the brain-eating amoeba *Naegleria fowleri*"

### Sheet: ACTIN AND MT CYTOSKELETONS
Supplementary Table 5. Cytoskeletal genes in N. fowleri
Protein Family or Complex Name	Protein Name	N. gruberi JGI #	30863 ID	986 ID	V212 ID	NOTES	KEY
Actin	Actin	56107	Nfowleri30863_g10998.t1	g11395.t1	g12522.t1	56107 represents the most highly expressed actin sequence in N. gruberi (with an amino acid sequence identical to 82840, 56335, 55502, 56228, 55154, 56113, and 55094).	_	Cell intentionally left empty
Actin	Actin	56107	Nfowleri30863_g7978.t1	g2156.t1	g12397.t1	*	*	not best mutual blast hit (for all three strains unless otherwse indicated)
Actin	Actin	56107	Nfowleri30863_g6381.t1	g7551.t1	g1002.t1	*	nf	not found
Actin	Actin	56107	Nfowleri30863_g10464.t4	g9112.t1	g9326.t1	*
Actin	Actin	56107	Nfowleri30863_g9586.t1	g9548.t4	g3193.t1	*
Actin	Actin	56107	Nfowleri30863_g4110.t1	g7407.t1	g6604.t1	*
Actin	Actin	56107	Nfowleri30863_g8923.t1	g9316.t1	g10761.t1	*
Actin	Actin	56107	Nfowleri30863_g10227.t1	g9937.t1	g9879.t1	*
Actin	Actin	56107	Nfowleri30863_g5381.t1	g5451.t1	g8372.t1	*
Actin	Actin	56107	Nfowleri30863_g5572.t1	g7051.t1	g8646.t1	*
Actin	Actin	56107	Nfowleri30863_g9787.t1	g2186.t1	g334.t1	*
Actin	Actin	56107	Nfowleri30863_g8009.t1	g10901.t1	g7419.t1	*
Actin	Actin	56107	Nfowleri30863_g8413.t1	g2447.t1	g970.t1	*
Actin	Actin	56107	Nfowleri30863_g7776.t1	g10386.t2	g1908.t1	*
Actin	Actin	56107	Nfowleri30863_g7721.t1	g5608.t1	g7829.t1	*
Actin	Actin	56107	Nfowleri30863_g11269.t1	g5179.t1	g7823.t1	*
Actin	Actin	56107	Nfowleri30863_g9224.t2	g9972.t1	g427.t1	*
Actin	Actin	56107	Nfowleri30863_g4425.t1	g8974.t1	g11772.t1	*
Actin	Actin	56107	Nfowleri30863_g1146.t1	g1788.t1	g473.t1	*
Actin	Actin	56107	Nfowleri30863_g2322.t1	g2401.t1	g5635.t1	*
Actin	Actin	56107	Nfowleri30863_g4870.t1	_	g4885.t1	*
Actin	Actin	56107	_	_	g6625.t1	*
Actin	Actin	56107	_	_	g482.t1	*
Actin	Actin	56107	_	_	g1953.t1	*
Putative Actins and ARPS	Putative Actins and ARPS	56107	Nfowleri30863_g7464.t2	g10928.t5	g4590.t3	Putative actins and ARPs are sequences that have similarity to 56107 and the N. gruberi ARP 50292, but require further verification and subclassification.
Putative Actins and ARPS	Putative Actins and ARPS	56107	Nfowleri30863_g1780.t3	g5.t1	g3850.t1
Putative Actins and ARPS	Putative Actins and ARPS	56107	Nfowleri30863_g1974.t1	g4433.t3	g10694.t1
Putative Actins and ARPS	Putative Actins and ARPS	56107	Nfowleri30863_g3554.t1	g1526.t1	g11056.t2
Putative Actins and ARPS	Putative Actins and ARPS	56107	Nfowleri30863_g3263.t1	g8601.t2	g7008.t1
Putative Actins and ARPS	Putative Actins and ARPS	56107	Nfowleri30863_g3619.t1	g10624.t1	g3116.t1
Putative Actins and ARPS	Putative Actins and ARPS	56107	Nfowleri30863_g3254.t1	g3606.t1	g10020.t1
Putative Actins and ARPS	Putative Actins and ARPS	56107	Nfowleri30863_g2039.t1	g4770.t1	g2672.t1
Putative Actins and ARPS	Putative Actins and ARPS	56107	Nfowleri30863_g4318.t1	g4922.t1	g10739.t1
Putative Actins and ARPS	Putative Actins and ARPS	56107	Nfowleri30863_g9086.t3	g4592.t3	g1494.t1
Putative Actins and ARPS	Putative Actins and ARPS	56107	Nfowleri30863_g9216.t3	g5188.t1	g12106.t1
Putative Actins and ARPS	Putative Actins and ARPS	56107	Nfowleri30863_g6791.t1	g2253.t1	g4992.t1
Putative Actins and ARPS	Putative Actins and ARPS	56107	Nfowleri30863_g6873.t1	g7693.t1	g4841.t2
Putative Actins and ARPS	Putative Actins and ARPS	56107	Nfowleri30863_g2860.t1	g3328.t1	g4841.t1
Putative Actins and ARPS	Putative Actins and ARPS	56107	Nfowleri30863_g5280.t2	g171.t2	g3997.t2
Putative Actins and ARPS	Putative Actins and ARPS	56107	Nfowleri30863_g4402.t2	g1426.t2	g7360.t1
Putative Actins and ARPS	Putative Actins and ARPS	56107	Nfowleri30863_g5294.t1	g8756.t1	g10850.t1
Putative Actins and ARPS	Putative Actins and ARPS	56107	Nfowleri30863_g10046.t1	g4523.t1	g7008.t1
Putative Actins and ARPS	Putative Actins and ARPS	56107	Nfowleri30863_g11513.t3	g9827.t1	g10157.t1
Putative Actins and ARPS	Putative Actins and ARPS	56107	Nfowleri30863_g3670.t1	g10459.t1	g12490.t1
Putative Actins and ARPS	Putative Actins and ARPS	56107	Nfowleri30863_g3554.t1	_	g8372.t1
Putative Actins and ARPS	Putative Actins and ARPS	56107	Nfowleri30863_g3619.t1	_	_
Putative Actins and ARPS	Putative Actins and ARPS	56107	Nfowleri30863_g3263.t1	_	_
Putative Actins and ARPS	Putative Actins and ARPS	56107	Nfowleri30863_g3254.t1	_	_
Putative Actins and ARPS	Putative Actins and ARPS	56107	Nfowleri30863_g2039.t1	_	_
Putative Actins and ARPS	Putative Actins and ARPS	56107	Nfowleri30863_g10619.t2	_	_
Putative Actins and ARPS	Putative Actins and ARPS	56107	Nfowleri30863_g8009.t1	_	_
Putative Actins and ARPS	Putative Actins and ARPS	56107	Nfowleri30863_g8413.t1	_	_
Arp2/3 complex	Arp2	82653	Nfowleri30863_g5381.t1	g5.t1	g8646.t1
Arp2/3 complex	Arp2	65498	nf	nf	nf
Arp2/3 complex	Arp3	57391	Nfowleri30863_g1974.t1	g1526.t1	g3850.t2
Arp2/3 complex	ArpC1	82184	Nfowleri30863_g9634.t1	g1667.t1	g5969.t1
Arp2/3 complex	ArpC2	81704	Nfowleri30863_g8028.t1	g8065.t1	g950.t1
Arp2/3 complex	ArpC3	35428	Nfowleri30863_g6112.t1	g7292.t1	g7154.t1
Arp2/3 complex	ArpC4	63912	Nfowleri30863_g7831.t1	g4869.t2	g12125.t1
Arp2/3 complex	ArpC5	33061	Nfowleri30863_g4586.t2	g2200.t1	g7858.t1
Formin	FH2 domain containing protein	48740	Nfowleri30863_g6426.t2	g5971.t2	g6896.t1
Formin	FH2 domain containing protein	79970	Nfowleri30863_g3075.t2	g5776.t2	g1165.t1
Formin	FH2 domain containing protein	79890	Nfowleri30863_g450.t2	g1036.t1	g190.t1
Formin	FH2 domain containing protein	79577	Nfowleri30863_g6416.t1	g11214.t1	g12087.t1
Formin	FH2 domain containing protein	54096	Nfowleri30863_g29.t1	g3909.t1	g11283.t1
Formin	FH2 domain containing protein	62754	Nfowleri30863_g6201.t1	g2921.t1	g2325.t1
Formin	FH2 domain containing protein	79644	Nfowleri30863_g1930.t1	g6377.t1	g1424.t1
Formin	FH2 domain containing protein	78968	Nfowleri30863_g5869.t1	g6158.t1	g1595.t1
Formin	FH2 domain containing protein	62347	Nfowleri30863_g4165.t2	g3667.t2	g882.t1
Formin	FH2 domain containing protein	59934	Nfowleri30863_g5605.t1	g5483.t1	g370.t1
Formin	FH2 domain containing protein	81446	Nfowleri30863_g6704.t2	g9641.t1	g8653.t1
Formin	FH2 domain containing protein	52512	Nfowleri30863_g9258.t1	g7947.t1	g9827.t1
Formin	FH2 domain containing protein	76205	nf	nf	nf
Formin	FH2 domain containing protein	73250	nf	nf	nf
Formin	FH2 domain containing protein	nf	Nfowleri30863_g5574.t1	g5453.t1	g337.t1
Formin	FH2 domain containing protein	nf	Nfowleri30863_g6331.t1	g4186.t1	g851.t1
WASP/N-WASP	WASP	58361	Nfowleri30863_g6806.t1	g2238.t1	g1509.t1
WASP/N-WASP	WASP	69609	nf	nf	nf
WASP/N-WASP	N-WASP	nf	nf	nf	nf
SCAR/WAVE Regulatory Complex	WAVE	58655	Nfowleri30863_g4325.t1	g4915.t1	g10013.t1
SCAR/WAVE Regulatory Complex	WAVE	57003	Nfowleri30863_g4515.t1	g7728.t1	g4626.t1
SCAR/WAVE Regulatory Complex	Abi	81265	Nfowleri30863_g408.t1	g1080.t1	g238.t1
SCAR/WAVE Regulatory Complex	Nap1 (napA)	59016	Nfowleri30863_g9441.t1	g10795.t1	g2549.t1
SCAR/WAVE Regulatory Complex	Sra1 (pirA)	58925	Nfowleri30863_g8299.t1	g9535.t1	g6359.t1
SCAR/WAVE Regulatory Complex	Brk1 (HSPC300)	88268	Nfowleri30863_g7600.t1	g3740.t1	g3868.t1
WASH Complex	WASH	77687	Nfowleri30863_g7433.t1	g8884.t1	g9153.t1
WASH Complex	Strumpellin	73422	Nfowleri30863_g6546.t1	g1351.t1	g7492.t1
WASH Complex	CCDC53	65625	Nfowleri30863_g9995.t1	g2041.t1	g11035.t1
WASH Complex	FAM21	79980	Nfowleri30863_g3029.t1	g11311.t1	g11311.t2
WASH Complex	SWIP	36287	Nfowleri30863_g9439.t1	g10793.t1	g2547.t1
Coronin	Coronin	56244	Nfowleri30863_g5160.t1	g5904.t1	g6690.t1
CAP/Srv2		56829	Nfowleri30863_g6169.t1	g2953.t1	g2359.t1
CAP/Srv2		62204	Nfowleri30863_g7809.t1	g4487.t1	g10641.t1
CAP/Srv2		82381	nf	nf	nf
Profilin		61478	Nfowleri30863_g4346.t1	g4892.t1	g9754.t1
Profilin		83254	Nfowleri30863_g11388.t1	g2825.t1	g11621.t1
Profilin		54778	Nfowleri30863_g8770.t1	g10758.t1	g11620.t1
Profilin		34873	nf	nf	nf
AIP1		80296	Nfowleri30863_g7741.t2	g5588.t1	g407.t1
CapZ	alpha	34423	Nfowleri30863_g3608.t1	g8514.t1	g7194.t1
CapZ	beta	80201	Nfowleri30863_g4129.t1	g5552.t1	g4534.t1
Cofilin		59962	Nfowleri30863_g9603.t1	g1634.t1	g6006.t1
villin/gelsolin superfamily		74838	Nfowleri30863_g4106.t1	g7403.t1	g6609.t1
villin/gelsolin superfamily	villin	78996	Nfowleri30863_g10667.t1	g9615.t1	g11081.t1
villin/gelsolin superfamily		57510	Nfowleri30863_g8223.t1	g1716.t1	g5506.t1
villin/gelsolin superfamily		79010	Nfowleri30863_g7956.t1	g2135.t1	g1028.t2
Twinfilin		58328	Nfowleri30863_g3628.t1	g8592.t1	g11065.t1
alpha-actinin		56285	Nfowleri30863_g8489.t1	g2994.t1	g1988.t2
Filamin		80016	Nfowleri30863_g3857.t1	g3191.t1	g2181.t1
Filamin		62518	Nfowleri30863_g2407.t1	g9862.t1	g6556.t1
Fimbrin/plastin		83109	Nfowleri30863_g1078.t1	g8676.t1	g10208.t1
Fimbrin/plastin		65679	Nfowleri30863_g569.t1	g7374.t1	g8973.t1
ABP1/drebrin		60013	Nfowleri30863_g9059.t1	g4565.t1	g2702.t1
ABP1/drebrin		82236	nf	nf	nf
EPS15		57422	Nfowleri30863_g7146.t1	g2328.t1	g2399.t1
synapsin		66720	Nfowleri30863_g2254.t1	g10269.t1	g6277.t2
synapsin		52582	Nfowleri30863_g8938.t2	g11344.t1	g10349.t2
ERM proteins		64748	Nfowleri30863_g4262.t2	g3090.t2	g10145.t2
Calponin		81173	Nfowleri30863_g8902.t1	g10502.t1	g11646.t1
Calponin		76225	nf	nf	nf
Calponin		82066	nf	nf	nf
Myosin	Myosin I	59818	Nfowleri30863_g11218.t2	g10106.t1	g1807.t1
Myosin	Myosin II	35518	Nfowleri30863_g5075.t1	g687.t1	g5758.t2
Myosin	Myosin XXI	63897	Nfowleri30863_g4841.t1	g2372.t1	g1982.t1
Myosin		64166	Nfowleri30863_g4051.t1	g9461.t4	g6021.t1	* V212 only
Myosin		78120	Nfowleri30863_g10233.t1	g4283.t1	g8180.t1
Myosin		33960	Nfowleri30863_g3087.t1	g5788.t1	g1152.t1
Myosin		77756	Nfowleri30863_g10624.t1	g10463.t1	g10153.t1
Myosin		67842	Nfowleri30863_g3332.t1	g121.t1	g4790.t1
Myosin		81378	Nfowleri30863_g4025.t1	g5025.t1	g8265.t1	*
Myosin		79699	Nfowleri30863_g11280.t1	g1310.t1	g5905.t1
Myosin		62844	Nfowleri30863_g5078.t1	g684.t1	g5756.t1
Protein Family or Complex Name or Function	Protein Name	N. gruberi JGI #s	30863 ID	986 ID	V212 ID	Notes	KEY
Tubulin	a-tubulin	60961	Nfowleri30863_g5134.t1	g10132.t1	g11430.t1	The N. fowleri numbers represent either alpha or beta tubulins	_	Cell intentionally left empty
Tubulin	a-tubulin	71268	Nfowleri30863_g5457.t1	g2779.t1	g12437.t1		*	not best mutual blast hit (for all three strains unless otherwse indicated)
Tubulin	a-tubulin	88209	Nfowleri30863_g3292.t1	g3525.t1	g12620.t1		nf	not found
Tubulin	a-tubulin	88206	Nfowleri30863_g7486.t1	g391.t1	g3267.t1
Tubulin	a-tubulin	72133	Nfowleri30863_g5358.t1	g5877.t1	g5172.t1
Tubulin	a-tubulin	58607	Nfowleri30863_g3784.t1	g836.t1	g6330.t1
Tubulin	a-tubulin	39221	Nfowleri30863_g5966.t1	g881.t1	g6717.t1
Tubulin	a-tubulin	45327	Nfowleri30863_g1818.t1	g10204.t1	g12606.t1
Tubulin	a-tubulin	56065	Nfowleri30863_g11025.t1	g11077.t1	g12640.t1
Tubulin	a-tubulin	51830	Nfowleri30863_g5343.t1	g2206.t1	g1542.t1
Tubulin	a-tubulin	65597	Nfowleri30863_g9089.t3	g4112.t1	g2584.t1
Tubulin	a-tubulin	56236	Nfowleri30863_g9476.t1	g4393.t1	g2668.t1
Tubulin	a-tubulin	88213		g4595.t2	g4548.t1
Tubulin	a-tubulin	53284		g5753.t1
Tubulin	a-tubulin	55745
Tubulin	a-tubulin	88210
Tubulin	b-tubulin	55423
Tubulin	b-tubulin	44804
Tubulin	b-tubulin	53354
Tubulin	b-tubulin	56391
Tubulin	b-tubulin	55900
Tubulin	b-tubulin	44710
Tubulin	b-tubulin	44840
Tubulin	b-tubulin	83350
Tubulin	b-tubulin	88212
Tubulin	b-tubulin	55748
Tubulin	b-tubulin	88211
Tubulin	gamma-tubulin	56069	Nfowleri30863_g10727.t1	g2370.t1	g9798.t1
Tubulin	epsilon-tubulin/BLD2	44774	Nfowleri30863_g6559.t1	g1338.t1	g7478.t1
Tubulin	delta-tubulin/UNI3	69007	Nfowleri30863_g11323.t1	g5525.t1	g4506.t1
Tubulin	eta-tubulin/SM19	65724	Nfowleri30863_g4968.t1	g930.t1	g669.t1
Microtubule nucleation	GCP2/Spc97p	79590	Nfowleri30863_g4464.t1	g8298.t1	g8705.t1
Microtubule nucleation	GCP3/Spc98p	434	Nfowleri30863_g7518.t1	g10321.t1	g7999.t1
Microtubule nucleation	GCP4	45190	Nfowleri30863_g5847.t1	g6135.t1	g1622.t1
Microtubule nucleation	GCP5	50986	Nfowleri30863_g8773.t1	g6564.t1	g8797.t2
Microtubule nucleation	GCP6	61337	Nfowleri30863_g2948.t1	g9274.t1	g6152.t1
Microtubule minus-end Organization	Centrin	56351	Nfowleri30863_g3185.t1	g3365.t1	g9865.t1
Microtubule minus-end Organization	Centrin	44488	Nfowleri30863_g9375.t1	g9090.t1	g3169.t1
Microtubule minus-end Organization	SUN domain protein	69660	Nfowleri30863_g5494.t2	g2816.t2	g3667.t3	*986 only
Microtubule Capping/Severing	EB1/Bim1p	44546	Nfowleri30863_g5710.t1	g457.t1	g5874.t1
Microtubule Capping/Severing	EB1/Bim1p	65633	Nfowleri30863_g5039.t1	g4950.t1	g7349.t1
Microtubule Capping/Severing	Katanin p60	63871	Nfowleri30863_g4543.t1	g9161.t1	g5430.t1
Microtubule Capping/Severing	Katanin p60	83220	Nfowleri30863_g9150.t2	g8572.t1	g8817.t1
Microtubule Capping/Severing	Katanin p80	72175	Nfowleri30863_g1118.t1	g4455.t1	g8389.t1
Microtubule Capping/Severing	CAP-Gly domain	81169	Nfowleri30863_g2635.t1	g11015.t1	g11539.t1
Microtubule Capping/Severing	CAP-Gly domain	51258	Nfowleri30863_g3666.t1	g1771.t1	g11755.t1	*
Microtubule-associated proteins	TPX2(targeting protein for Xklp2)	45723	Nfowleri30863_g837.t1	g1495.t1	g9857.t1
Microtubule-associated proteins	MAP215/Dis1 family	49612	Nfowleri30863_g8164.t2	g10895.t1	g11375.t2
Microtubule-associated proteins	MAP215/Dis1 family	62456	Nfowleri30863_g1097.t1	g7488.t1	g7612.t2
Microtubule-associated proteins	Asp	74233	Nfowleri30863_g5353.t1	g4123.t1	g10681.t1
Microtubule-associated proteins	Asp	48956	Nfowleri30863_g5703.t1	g464.t1	g5881.t2
Microtubule-associated proteins	ORBIT/MAST/CLASP family	88225	Nfowleri30863_g10134.t1	g2648.t1	g8152.t1	*
Motor proteins	kinesin-1	72809	Nfowleri30863_g9888.t1	g10124.t3	g11449.t1
Motor proteins	kinesin-3	80962	Nfowleri30863_g5582.t1	g5461.t1	g345.t2
Motor proteins	kinesin-3	31717	Nfowleri30863_g62.t1	g4130.t1	g12044.t1
Motor proteins	kinesin-3	80350	Nfowleri30863_g4888.t1	g2418.t1	g1937.t2
Motor proteins	kinesin-3	31878	Nfowleri30863_g10034.t1	g4511.t1	g8913.t1
Motor proteins	kinesin-6	69726	Nfowleri30863_g5201.t1	g9956.t1	g11181.t1
Motor proteins	kinesin-9	64648	Nfowleri30863_g2002.t1	g1554.t1	g6236.t1
Motor proteins	kinesin-14	73429	Nfowleri30863_g2174.t1	g6335.t1	g5549.t1
Motor proteins	kinesin-16	71374	Nfowleri30863_g10209.t1	g9033.t2	g8351.t1
Motor proteins	kinesins	2164	Nfowleri30863_g10225.t1	g10009.t1	g10121.t1	Only mutual best blast hits were identified as specific kinesins (above), the rest are grouped here in no specific order
Motor proteins	kinesins	3036	Nfowleri30863_g10713.t1	g10041.t1	g10278.t1
Motor proteins	kinesins	5496	Nfowleri30863_g10803.t1	g10673.t1	g10974.t1
Motor proteins	kinesins	5502	Nfowleri30863_g1086.t1	g1408.t1	g11117.t1
Motor proteins	kinesins	29130	Nfowleri30863_g1660.t1	g1553.t1	g11466.t2
Motor proteins	kinesins	30037	Nfowleri30863_g2001.t1	g159.t1	g11481.t1
Motor proteins	kinesins	31023	Nfowleri30863_g2093.t1	g1660.t1	g11571.t1
Motor proteins	kinesins	31675	Nfowleri30863_g2778.t1	g2329.t1	g1937.t1
Motor proteins	kinesins	31750	Nfowleri30863_g3764.t1	g2638.t1	g2221.t1
Motor proteins	kinesins	31834	Nfowleri30863_g3891.t1	g3227.t1	g2398.t1
Motor proteins	kinesins	32240	Nfowleri30863_g4460.t1	g4059.t1	g3061.t1
Motor proteins	kinesins	32337	Nfowleri30863_g4635.t1	g6264.t1	g3764.t1
Motor proteins	kinesins	32757	Nfowleri30863_g4903.t1	g6477.t1	g4423.t1
Motor proteins	kinesins	33324	Nfowleri30863_g4985.t1	g7342.t1	g4829.t2
Motor proteins	kinesins	33335	Nfowleri30863_g510.t1	g7478.t1	g4940.t1
Motor proteins	kinesins	34430	Nfowleri30863_g7145.t1	g7563.t1	g5975.t1
Motor proteins	kinesins	39261	Nfowleri30863_g7416.t1	g7901.t1	g688.t1
Motor proteins	kinesins	54872	Nfowleri30863_g7879.t1	g7913.t1	g7624.t1
Motor proteins	kinesins	56509	Nfowleri30863_g814.t1	g8302.t1	g8370.t1
Motor proteins	kinesins	60999	Nfowleri30863_g8812.t1	g9033.t1	g8709.t1
Motor proteins	kinesins	63167	Nfowleri30863_g9628.t1	g9401.t1	g9398.t2
Motor proteins	kinesins	68618		g945.t1	g9474.t1
Motor proteins	kinesins	69050		g9935.t1
Motor proteins	kinesins	69788		g9985.t1
Motor proteins	kinesins	71346
Motor proteins	kinesins	71914
Motor proteins	kinesins	74311
Motor proteins	kinesins	76756
Motor proteins	kinesins	78506
Motor proteins	kinesins	79561
Motor proteins	kinesins	80478
Motor proteins	kinesins	82323
Motor proteins	Cytoplasmic Dynein motor chain	46538	Nfowleri30863_g6145.t2	g7325.t1	g3801.t2
Motor proteins	Unclassified Dynein motor chain	61303	Nfowleri30863_g349.t1	g5361.t3	g8480.t1
Tubulin-modifying enzymes	Tubulin tyrosine ligase-like	80835	Nfowleri30863_g8836.t3	g10175.t3	g8762.t3
Tubulin-modifying enzymes	Tubulin tyrosine ligase-like	33283	Nfowleri30863_g7884.t1	g7918.t1	g9468.t1
Tubulin-modifying enzymes	Tubulin tyrosine ligase-like	78886	Nfowleri30863_g134.t1	g5422.t1	g6190.t1
Tubulin-modifying enzymes	Tubulin tyrosine ligase-like	29319	Nfowleri30863_g11408.t1	g2087.t1	g11629.t1	*
Tubulin-modifying enzymes	Tubulin tyrosine ligase-like	36744	Nfowleri30863_g3328.t1	g117.t1	g4786.t2	*30863 and 986
Tubulin-modifying enzymes	Tubulin tyrosine ligase-like	67150	Nfowleri30863_g5945.t1	g861.t1	g5154.t1	*
Intraflagellar Transport	FLA10, Kinesin-II Motor Protein	31023	Nfowleri30863_g9628.t1	g1660.t1	g5975.t1	*
Intraflagellar Transport	FLA10, Kinesin-II Motor Protein	76756	Nfowleri30863_g10209.t1	g9033.t2	g8709.t1	*
Intraflagellar Transport	DHC1b, Cytoplasmic Dynein Heavy Chain 1b	55825	Nfowleri30863_g4560.t1	g9143.t1	g5448.t1
Intraflagellar Transport	IFT57, Intraflagellar Transport Protein 57	45002	Nfowleri30863_g19.t1	g3898.t1	g11885.t1
Intraflagellar Transport	IFT72/74, Intraflagellar Transport Protein 72 and 74	35518	Nfowleri30863_g5075.t1	g687.t1	g5758.t2
Intraflagellar Transport	IFT20, Intraflagellar Transport Protein 20	62977	Nfowleri30863_g7633.t1	g3773.t1	g3903.t1
Intraflagellar Transport	IFT52/BLD1, Intraflagellar Transport Protein 52	77715	Nfowleri30863_g3318.t1	g108.t1	g4777.t1
Intraflagellar Transport	IFT80, Intraflagellar Transport protein 80	77945	nf	nf	nf
Intraflagellar Transport	IFT80, Intraflagellar Transport protein 80	29769	Nfowleri30863_g3619.t1	g8601.t2	g11056.t1
Intraflagellar Transport	IFT81, Intraflagellar Transport Protein 81	64053	Nfowleri30863_g10073.t1	g5148.t1	g7068.t1
Intraflagellar Transport	IFT81, Intraflagellar Transport Protein 81	79996	Nfowleri30863_g3893.t1	g3229.t1	g2224.t2
Intraflagellar Transport	IFT88, Intraflagellar Transport Protein 88	63280	Nfowleri30863_g9368.t1	g9870.t1	g6050.t1
Intraflagellar Transport	IFT122, Intraflagellar Transport Protein 122	71180	Nfowleri30863_g8307.t2	g9425.t3	g6367.t2
Intraflagellar Transport	IFT140, Intraflagellar Transport Protein 140	48798	Nfowleri30863_g4287.t1	g8250.t1	g3297.t1
Intraflagellar Transport	D1bLIC, Dynein 1b Light Intermediate Chain	80259	Nfowleri30863_g4552.t1	g9151.t1	g5440.t1
Intraflagellar Transport	IFT172, Intraflagellar Transport Protein 172	63764	nf	nf	nf
Intraflagellar Transport	IFT172, Intraflagellar Transport Protein 172	31150	Nfowleri30863_g5086.t1	g676.t1	g5748.t1
Intraflagellar Transport	FLA8 Kinesin II Motor Protein	63939	Nfowleri30863_g9628.t1	g1660.t1	g5975.t1
Intraflagellar Transport	KAP, Kinesin II associated Protein	79669	Nfowleri30863_g1446.t2	g2621.t2	g4099.t2
Outer Dynein Arm	Outer Dynein Arm Heavy Chain	55628	Nfowleri30863_g11430.t1	g6920.t1	g7934.t1
Outer Dynein Arm	Outer Dynein Arm Heavy Chain	38988	Nfowleri30863_g6453.t1	g5998.t1	g10293.t1
Outer Dynein Arm	Outer Dynein Arm Heavy Chain	30143	Nfowleri30863_g4341.t1	g4897.t1	g9760.t1
Outer Dynein Arm	Outer Dynein Arm Heavy Chain	39535	Nfowleri30863_g2555.t1	g320.t1	g70.t1
Outer Dynein Arm	Outer Dynein Arm Intermediate Chain	78637	Nfowleri30863_g5125.t1	g5868.t1	g6727.t1
Outer Dynein Arm	Outer Dynein Arm Intermediate Chain	60431	Nfowleri30863_g5866.t3	g6155.t1	g1599.t2
Outer Dynein Arm	Outer Dynein Arm Intermediate Chain	79232	Nfowleri30863_g4224.t1	g5297.t1	g596.t1
Outer Dynein Arm	Outer Dynein Arm Light Chain	74922	Nfowleri30863_g7822.t2	g4880.t1	g596.t2	*30863 only
Outer Dynein Arm	Outer Dynein Arm Light Chain	54720	nf	nf	g10964.t1
Outer Dynein Arm	Outer Dynein Arm Light Chain	30532	Nfowleri30863_g324.t1	g5338.t1	g9306.t1
Outer Dynein Arm	Outer Dynein Arm Docking Complex 2	81548	Nfowleri30863_g5963.t1	g878.t1	g5169.t1
Inner Dynein Arms	Inner Arm Dynein Heavy Chain	81845	Nfowleri30863_g10492.t1	g8841.t1	g5192.t1
Inner Dynein Arms	Inner Arm Dynein Heavy Chain	78559	Nfowleri30863_g3152.t2	g697.t2	g5769.t3
Inner Dynein Arms	Inner Arm Dynein Heavy Chain	37059	Nfowleri30863_g2569.t1	g306.t1	g57.t1
Inner Dynein Arms	Inner Arm Dynein Heavy Chain	60802	Nfowleri30863_g3930.t1	g6651.t1	g3727.t1	*
Inner Dynein Arms	Inner Arm Dynein Heavy Chain	36107	Nfowleri30863_g5018.t1	g977.t2	g727.t3
Inner Dynein Arms	Inner Arm Dynein Heavy Chain	83317	nf	nf	nf
Dynein Regulatory Complex	PF2, Dynein Regulatory Complex Protein	88226	Nfowleri30863_g1585.t1	g1868.t1	g1723.t1	*30863 and 986
Radial Spoke	RSP3, Radial Spoke Protein 3	64930	Nfowleri30863_g7163.t1	g2310.t1	g2419.t1
Radial Spoke	Radial Spoke-Head Like Proteins (RSP4/6-like)	44954	Nfowleri30863_g10896.t1	g7511.t1	g11168.t1
Radial Spoke	Radial Spoke-Head Like Proteins (RSP4/6-like)	49798	Nfowleri30863_g9033.t1	g11129.t1	g2732.t1
Radial Spoke	RSP23, Flagellar Radial Spoke Nucleoside Diphosphate Kinase	29950	Nfowleri30863_g4211.t1	g5310.t1	g610.t1
Central Pair	KLP1, Kinesin-Like Protein 1	64648	Nfowleri30863_g2002.t1	g1554.t1	g6236.t1
Central Pair	PF16/Spag6, Central Pair Protein	30562	Nfowleri30863_g1743.t1	g4849.t1	g5108.t1
Central Pair	PF20/Spag16, Central Pair Associated WD-Repeat Protein	952	Nfowleri30863_g9201.t1	g5203.t1	g497.t2
Central Pair	PP1, Phosphatase 1	56375	Nfowleri30863_g9122.t1	g3954.t1	g7518.t1
Central Pair	CPC1/KPL2/Spef2, Central Pair Complex 1	45058	Nfowleri30863_g5385.t1	g9.t1	g8642.t1
Central Pair	Hydin	78704	Nfowleri30863_g9358.t3	g5091.t3	g6429.t2
BBS	Bardet-Biedl Syndrome 1	65179	Nfowleri30863_g7202.t1	g2062.t1	g10863.t1
BBS	Bardet-Biedl Syndrome 2	71257	Nfowleri30863_g3522.t2	g525.t1	g3013.t1
BBS	Bardet-Biedl Syndrome 3	44202	Nfowleri30863_g11217.t1	g10105.t1	g1806.t1
BBS	Bardet-Biedl Syndrome 4	28891	Nfowleri30863_g6659.t1	g2887.t1	g9218.t1
BBS	Bardet-Biedl syndrome 5	34252	Nfowleri30863_g181.t1	g1275.t1	g2265.t1
BBS	Bardet-Biedl Syndrome 7	68114	Nfowleri30863_g5801.t3	g5078.t3	g9939.t1
BBS	Bardet-Biedl Syndrome 8	80979	Nfowleri30863_g9253.t1	g10391.t1	g3437.t2
BBS	Bardet-Biedl Syndrome 9	80972	Nfowleri30863_g9440.t2	g10794.t2	g2548.t1
Basal Body	Sas-4	61107	Nfowleri30863_g5117.t1	g5860.t1	g8929.t2
Basal Body	Sas-6	68996	Nfowleri30863_g2498.t1	g10998.t1	g5267.t1
Basal Body	SF-assemblin	71540	Nfowleri30863_g9479.t1	g11074.t1	g2587.t1
Basal Body	Basal Body Protein BLD10	77710	Nfowleri30863_g2908.t1	g1146.t1	g8246.t1	*
Basal Body	PACRG1	29060	nf	nf	nf
Basal Body	PACRG1	82851	Nfowleri30863_g2577.t1	g298.t1	g48.t1
Axoneme	Calmodulin	55564	Nfowleri30863_g3499.t1	g503.t2	g3037.t1
Axoneme	DIP13, Deflagellation Inducible Protein, 13KD	71898	Nfowleri30863_g6362.t2	g7960.t3	g10083.t1
Axoneme	MBO2, Coiled-Coil Flagellar Protein	62959	Nfowleri30863_g1565.t1	g1888.t1	g1701.t1
Axoneme	RIB43a, Flagellar Protofilament Ribbon Protein	83064	Nfowleri30863_g2036.t1	g4767.t1	g3119.t1
Axoneme	RIB72, nucleoside-diphosphokinase regulatory subunit p72	81047	Nfowleri30863_g7375.t1	g7165.t1	g9353.t1
Axoneme	PP2A, Protein Phosphatase 2a	62709	Nfowleri30863_g6163.t1	g2959.t1	g2364.t1
Axoneme	Profilin	34873	nf	nf	nf
Axoneme	Profilin	54778	Nfowleri30863_g8770.t1	g10758.t1	g11620.t1
Axoneme	Profilin	83254	Nfowleri30863_g11388.t1	g2825.t1	g11621.t1
Axoneme	Profilin	61478	Nfowleri30863_g4346.t1	g4892.t1	g9754.t1
Flagellar Length Control	LF4, Long Flagella Protein	65383	Nfowleri30863_g8212.t1	g1705.t1	g5492.t2
