## Supplementary Table 6 for "A comparative ‘omics approach to candidate pathogenicity factor discovery in the brain-eating amoeba *Naegleria fowleri*"

### Sheet: ESCRTs
Supplementary Table 6. Results of homology searching for membrane trafficking components in the predicted proteomes and genomes of N. fowleri V212, 39863, and 986
Query	Accession	Organism	V212 gene ID	Forward BLAST	Reverse BLAST		strain 30863 ID	strain 986 ID
ESCRT 0
Tom1	NP_005477	H. sapiens	g98	1e-09	6e-12		g2527	g347
ESCRT I
Vps23	NP_006283.1	H. sapiens	g1285	5e-48	2e-48		g6971	g6040
Vps28	NP_057292	H. sapiens	g8387	1e-45	7e-46		g1119	g4456
Vps37	NP_689628.1	H. sapiens	g5970	9e-16	3e-15		g9633	g1666
ESCRT II
CHMP7	NP_689485	H. sapiens	g11740	7e-22	1e-21		g4836	g3153
Vps22	NP_054888.2	H. sapiens	g4426	2e-84	4e-85		g3013	g6474
Vps25	NP_115729.1	H. sapiens	g9853	2e-38	1e-38		g833	g1499
Vps36	NP_057159	H. sapiens	g8796	2e-60	5e-60		g8774	g6563
ESCRT III
Vps2	NP_055268.1	H. sapiens	g3294	5e-54	1e-60		g4284	g8247
			g8048	4e-23	1e-38		g11201	g8952
Vps20	NP_078867.2	H. sapiens	g7350	5e-37	9e-44		g5038	g4949
Vps24	NP_057163.1	H. sapiens	g3160	2e-37	6e-41		g4667	g9081
Vps32	NP_054888.2	H. sapiens	g5599	1e-19	3e-16		g9411	g8638
			g4718	2e-18	5e-20		g5987	g4625
ESCRT IIIA
Vps4	NP_037377.1	H. sapiens	g140	2e-179	0		g5363	g386
			g11859	3e-117	7e-117		g10804	g5915
			g4724	6e-95	3e-96		g5982	g4630
Vps31	NP_037506.2	H. sapiens	g5957	2e-61	1e-63		g9645	g1678
Vta1	NP_057569.2	H. sapiens	g4026	3e-28	6e-28		g9701	g3499
Vps60	NP_057494.2	H. sapiens	g1406	4e-49	3e-49		g9313	g6185
Vps46	NP_002759.2	H. sapiens	g12009	6e-47	2e-54		g9667	g10566
			g3477	2e-46	4e-46		g8119	g8436

### Sheet: Adaptins, Coats, Endocytic
Query	Accession	Organism	V212 gene ID	Forward BLAST	Reverse BLAST		strain 30863 ID	strain 986 ID
COPI
COPA	NP_004362.2	H. sapiens	g649	0	0		g4946	g908
COPB	NP_057535.1	H. sapiens	g10659	0	0		g1196	g9589
COPBp	NP_004757.1	H. sapiens	g122	0	0		g2504	g369
COPG	NP_057212.1	H. sapiens	g1815	0	0		g10888	g3858
COPD	NP_001646.2	H. sapiens	g1057	2e-117	5e-117		g7930	g9781
COPE	NP_009194.2	H. sapiens	g7408	4e-52	5e-52		No hits	g3565
COPZ	NP_057141.1	H. sapiens	g10720	2e-32	3e-33		g1004	g5405
COPII
Sec23	NP_006355.2	H. sapiens	g4424	0	0		g3011	g6476
Sec24	NP_057163	H. sapiens	g1394	1e-112	9e-113		g9249	g6195
		H. sapiens	g2733	2e-87	3e-109		g8979	g11128
Sec13	NP_899195.1	H. sapiens	g8545	2e-109	2e-109		g3200	g11365
Sec31	NP_055748.2	H. sapiens	g6975	1e-74	4e-76		g3452	g6015
Sar1	NP_064535.1	H. sapiens	g4308	1e-64	4e-64		g442	g510
		H. sapiens	g10695	6e-42	6e-44		g3554 (fused gene)	g10902
Retromer
Vps10	NP_002950	H. sapiens	g1428	6e-40	1e-39	sortilitn-like gene	g1926	g6380
Vps26	O75436.2	H. sapiens	g9673	5e-44	7e-52		g10944	g7209
DSCR3	NP_006043.1	H. sapiens	g10924	9e-75	1e-74		g5258	g193
Vps29	Q9UBQ0	H. sapiens	g3580	2e-82	3e-82		g7312	g2699
Vps35	NP_060676.2	H. sapiens	g8240	0	0		g2902	g1152
SNX	NP_003090.2	H. sapiens	g6275	1e-22	2e-28		g2252	g10267
			g5682	4e-05	0.0001		g8984	g2719
			g2465	0.009	6e-06		g4761	g6283
Endocytic
CHC	NP_004850.1	H. sapiens	g8287	0	0		g9360	g5006
CLC	NP_001824.1	H. sapiens	g3935	Found using N. gruberi CLC as query			g4697	g7633
EpsinR	NP_055481.1	H. sapiens	g6607	4e-27	5e-30		g4108	g7405
Eps15R	NP_067058.1	H. sapiens	g2399	2e-13	3e-13		g7146	g2328
AP180	NP_055656.1	H. sapiens	g10588	6e-17	1e-17		g4917	g10707
Fab1	NP_055855.2	H. sapiens	g874	2e-54	4e-54		g4171	g4164
Vps34	NP_002638.2	H. sapiens	g3460	5e-150	3e-138		g8104	g8451
			g4987	2e-91	2e-81		g2865	g3323
			g7570	1e-47	2e-40		g389	g5401
NSF	NP_006169	H. sapiens	g3746	0	0		g3912	g6634
			g2105	7e-160	2e-159		g8725	g4345
p97	NP_009057	H. sapiens	g1662	0	0		g6377	g2050
TSET
TSAUCER	XP_002677398.1	N. gruberi	g5880	0	0		g5704	g463
TPLATE	XP_002675144.1	N. gruberi	g6718	0	0		g5133	g5876
TCUP	XP_002671328.1	N. gruberi	g821	0	0		g6304	g4214
TSPOON	XP_002673133.1	N. gruberi	g9348	3e-126	7.9e-106		g7380	g7161
TTRAY1	NP_190628.6	A. thaliana	g11736	1e-14	8e-14		g4840	g3149
TTRAY2	XP_002676398.1	N. gruberi	g191	0	0		g449	g1037
Adaptins
AP1
AP1G	NP_001119.3	Homo sapiens	g6458	1e-153	2e-155		g9332	g5116
AP12B	NP_663782.2	Homo sapiens	g1714	0	0		g1577	g1876
AP1M	NP_115882	Homo sapiens	g3896	3e-130	7e-130		g7625	g3765
AP1S	NP_003907.3	Homo sapiens	g7850	8e-54	1e-53		g4593	g9878
AP2
AP2A	NP_036437.1	Homo sapiens	g11610	0	0		g9674	g10560
AP12B	NP_663782.2	Homo sapiens	g1714	0	0		g1577	g1876
AP2M	NP_004059.2	Homo sapiens	g1825	2e-08	4e-08		g3849	g10879
			g3420	1e-156	2e-156		g1633	g10407
			g6963	2e-125	1e-127		g3464	g6025
AP2S	NP_004060.2	Homo sapiens	g274	8e-69	2e-66		g3342	g1113
AP3
AP3D	NP_003929.4	Homo sapiens	g3752	0	0		g3906	g6629
AP3B	NP_004635.2	Homo sapiens	g3951	4e-156	8e-167		g4684	g7618
AP3M	NP_006794.1	Homo sapiens	g7189	8e-108	3e-101		g6080	g7260
AP3S	NP_005820.1	Homo sapiens	g6629	5e-75	9e-75		g2318	g3602
AP4
AP4E	NP_031373.2	Homo sapiens	g1197	2e-149	5e-154		g3045	g10954
			g7286	2e-53	4e-52		g1279	g7597
AP4B	NP_006585.2	Homo sapiens	g99	6e-118	3e-112		g2526	g348
AP4M	NP_004713.2	Homo sapiens	g5223	5e-79	2e-80		g535	g1953
			g7813	2e-78	3e-77		g7769	g10380
AP4S	NP_009008.2	Homo sapiens	g3386	3e-39	5e-39		g1602	g10438
AP5
AP5Z	NP_055670.1	Homo sapiens	No hits
AP5B	NP_612377.3	Homo sapiens	g1357	7e-06	0.022		g7216	g6228
AP5M	NP_060699.3	Homo sapiens	g1331	4e-35	1e-34		g7240	g6251
AP5S	NP_060817.1	Homo sapiens	g5922	Identified using strain 986 sequence as query			g933 (fused gene)	g1371	POTENTIAL, Contains AP5S domain (3.4e-8)
SPG11	XP_002682129.1	N. gruberi	g2328	0	0		g6198	g2924
SPG15	52233	N. gruberi (JGI accession)	g9513	0	0		g10177	g9217

### Sheet: GAP and GEF proteins
Query	Accession	Organism	V212 gene ID	Forward BLAST	Reverse BLAST		strain 30863 ID	strain 986 ID
ArfGAPs
AGFG	NP_004495.2	Homo sapiens	g6270	1e-24	Supported by phylogenetics		g2247	g10262
			g7616	2e-12	Supported by phylogenetics		g1093	g7484
ADAP	NP_006860.1	Homo sapiens	g5462	9e-33	Based on phylogenetic affinity to previously classified N. gruberi ADAP (Schlact et al. 2013)		g4572	g9131
ArfGAP1	NP_060679.1	Homo sapiens	g4767	2e-28	Classified based on phylogenetics		g3309	g98
Unclassified			g12157	4e-17			g11251	g3418
			g2205	2e-09			g3878	g3213
SMAP	NP_068759.2	Homo sapiens	g5537	2e-28	Based on phylogenetic affinity to previously classified N. gruberi SMAP (Schlact et al. 2013)		g2162	g6743
			g6582	3e-17	Based on phylogenetic affinity to previously classified N. gruberi SMAP (Schlact et al. 2013)		g2432	g9838
ArfGAPC2	NP_187451.2	Arabidopsis thaliana	g9232	1e-25	8e-41		g10859	g8166
ArfGEFs
BIG-like	NP_006412.2	Homo sapiens	g4319	0	Sec7 domain only		g5736	g433
			g8401	2e-30	Sec7 domain only		g11511	g4443
			g11658	1e-15	Sec7 domain only		g11150	g8213
			g10889	8e-14	Sec7 domain only		g9868	g10992
cytohesin-l;ike	NP_004753.1	Homo sapiens	g8918	6e-08	PH domains only, but retrieves cytohesin proteins in NR BLAST		g5106	g5849
** ArfGEFs are not classified due to low resolution in trees not included in this thesis (E-values show how sequences were retrieved but no claims of orthology are made)
TBC RabGAPs
ExA	XP_002677809.1	Naegleria gruberi	g5541.t1	0	Classified using phylogenetics		g2167	g6343
			g9056.t1	0	Classified using phylogenetics		g6522	g4025
			g4613.t1	0	Classified using phylogenetics		g4528	g7715
B	NP_061893.2	Homo sapiens	g2560.t1	5e-53	Classified using phylogenetics		g9451	g10805
D	NP_055161.1	Homo sapiens	g8364.t1	2e-99	Classified using phylogenetics		g10219	g9929
F	NP_055559.1	Homo sapiens	g8549.t1	3e-70	Classified using phylogenetics		g3216	g11369
G	NP_149106.2	Homo sapiens	g1929.t1	2e-72	Classified using phylogenetics		g8391	g2426
H	NP_060787.2	Homo sapiens	g6555.t1	1e-83	Classified using phylogenetics		g2406	g9863
K	NP_065756.1	Homo sapiens	g2331.t1	4e-21	Classified using phylogenetics		g6196	g2926
M	NP_653229.1	Homo sapiens	g8318.t1	7e-10	Classified using phylogenetics		g11224	g2035
N	NP_056003.1	Homo sapiens	g379.t1	6e-30	Classified using phylogenetics		g5612	g5560
Q	NP_055647.2	Homo sapiens	g8531.t1	8e-27	Classified using phylogenetics		g8518	g10340
Naegleria-specific			g6307.t1	Classified using phylogenetics			g7506	g3546
			g9341.t1	Classified using phylogenetics			g7387	g7154
			g313.t1	Classified using phylogenetics			g5553	g8922
singleton			g11555.t1	Classified using phylogenetics			g8914	g7473
			g2397.t1	Classified using phylogenetics			g7144	g2330
			g1226.t1	Classified using phylogenetics			g7024	g2521
			g3664.t1	Classified using phylogenetics			g5497	g2818
RabGEFs
DENN1-5	NP_065977	H. sapiens	g3690	5e-26	5e-27		g5472_g5473	g2794_g2795
			g972	2e-14	6e-15		g8007	g2184
			g7712	0.002	0.001		g10677	g9661
DENN6	NP_689891	H. sapiens	g8780	0.001	0.004		g8850	g10161
			g5499	1e-06	2e-06		g8217	g1710
			g6462	6e-54	4e-53		g9328	g5120
SBF1/2	NP_002963	H. sapiens	g1502	0.034	0.0004		g6799	g2245
C9orf72	NP_060795	H. sapiens	g3549	7e-20	3e-19		g7343	g2666
FNIP1/2	NP_588613	H. sapiens	g6635	3e-09	9e-13		g2313	g3597
FLCN	NP_659434	H. sapiens	g4130	9e-24	8e-23		g2185	g5717
SMCR8	NP_658988	H. sapiens	g8958	1e-25	4e-26		g555	g1171

### Sheet: SNAREs
Query	Accession	Organism	V212 gene ID	Forward BLAST	Reverse BLAST		strain 30863 ID	strain 986 ID
Qa SNAREs
Syn5	NP_003155.2	H. sapiens	g12284	3e-31	4e-24		g10928	g10597
Syn16	NP_001001433.1	H. sapiens	g12278	1e-38	4e-33		g9273	g7933
			g9185	9e-21	2e-17		g11105	g3118
SynE	NP_803173.1	H. sapiens	g2728	4e-09	Classified based on phylogeny		g9036	g11132
SynPM	NP_919337.1	H. sapiens	g10317	0.024	Classified based on phylogeny		g9687	g5735
			g6984	2e-34	Classified based on phylogeny		g10398	g10648
			g4707	4e-27	Classified based on phylogeny		g5998	g4614
			g6997	1e-09	Classified based on phylogeny		g10410	g10635
			g2324	0.006	Classified based on phylogeny		g6202	g2920
			g67	0.002	Classified based on phylogeny		g2558	g317
			g10337 (fused gene)	0.0002	0.0009		g8496	g2987	similar to N. gruberi 77849
Syn17	AAI11010	H. sapiens	g2625	7e-05	2e-07		g8575	g9503
Syn18	NP_058626.1	H. sapiens	Not identified
Qb SNAREs
Bos1	NP_004278	H. sapiens	g1727	1e-07	5e-07		g1589	g1864
Gos1	NP_004862.1	H. sapiens	g5550	1e-23	1e-25		g2175	g6334
Vti1	NP_660207.2	H. sapiens	g1286	4e-21	4e-22		g6970	g6041
			g1439	4e-07	1e-06		g1916	g6391
NPSN	NP_565800.1	A. thaliana	g3220	classified by phylogenetics			g9903	g793
Sec20	Q12981.3	H. sapiens	Not identified
Qc SNAREs
Use1	NP_060937.1	H. sapiens	g3768	0.007	0.016		g3760	g7346
Bet1	NP_005859.1	H. sapiens	g2235	2e-09	5e-09		g208	g1302
Syn6/10	NP_005810.1	H. sapiens	g2642	1e-24	2e-24		g8561	g9516
			g2121	0.005	orthologue of N. gruberi 73677, classified in Venkatesh et al. 2017		g8743	g4362
Syn8	NP_004844.1	H. sapiens	g262	2e-24	1e-15		g3374	g1103
Syp7	NP_566354.1	A. thaliana	g3804	classified using phylogenetics			g6148	g7328
Unknown			g766	classified using phylogenetics			g6252	g4264
R SNAREs
Ykt6	NP_006546		g1435	4e-44	1e-36		g1920	g6387
			g4257	2e-29	1e-27		g9533	g8330
Sec22	NP_004883.2	H. sapiens	g5659	3e-41	3e-43		g9002	g2738
VAMP7-like	NP_005629.1	H. sapiens	g1579	2e-40	1e-40		g5884	g6173
			g11771	2e-32	1e-31		mRNA1_NF0128340 (AmoebaDB mRNA identifier)	Not found
			g11815	2e-16	3e-16		g11440	g1318
			g7379	2e-14	3e-14		g5311	g8609
			g1133	7e-13	2e-09		g3105	g5806
			g1234	7e-08	7e-07		g7018	g2527
			g9740	0.006	0.008		g8342	g7464
			g10204	0.004	0.009		g1076	g8674
			g11906	4e-08	2e-07		g3241	g9048
			g8883	2e-05	5e-05		g8376	g4555
			g9652	0.021	contains synaptobrevin domain		g11296	g3080	synaptobrevin domain-containing protein (similar to N. gruberi 72497)
SM proteins
Vps33	NP_075067.2	H. sapiens	g1793	6e-123	4e-123		g627	g9356
			g4826	3e-109	1e-108		g7413	g156
Vps45	NP_009190.2	H. sapiens	g1186	1e-131	1e-129		g3056	g5757
Sly1	NP_878255.1	H. sapiens	g7041	1e-67	5e-77		g6914	g46
Munc18	NP_003156.1	H. sapiens	g2831	4e-94	9e-95		g8624	g775

### Sheet: MTCs
Query	Accession	Organism	V212 gene ID	Forward BLAST	Reverse BLAST		strain 30863 ID	strain 986 ID
GARP
Vps51	NP_037397.2	H. sapiens	g4320	8e-71	4e-42		g5737	g432
Vps52	NP_072047.4	H. sapiens	g1262	1e-114	5e-114		g6992	g2553
Vps53	NP_060759.2	H. sapiens	g8861	1e-87	4e-117		g9772	g79
Vps54	NP_057600.2	H. sapiens	g232	5e-20	2e-19		g414	g1074
			g9118.t2	6e-15	3e-14		g11174	g8140
Dsl1
Dsl1	NP_004715.1	H. sapiens	g7740	1e-12	1e-12		g2211	g7544
Sec39	NP_056993.2	H. sapiens	g4157	1e-22	6e-46		g6842	g5693
Tip20	NP_068749.3	H. sapiens	No hits
Sec20	NP_001196.2	H. sapiens	No hits
Exocyst
Sec3	NP_060731.2	H. sapiens	g9252	2e-41	9e-42		g5439	g2761
Sec5	NP_060773.3	H. sapiens	g5037	5e-26	3e-23		g2370	g4678
			g1043	3e-14	2e-11		g7942	g2120
Sec6	NP_009208.2	H. sapiens	g7943	6e-09	2e-08		g10306	g6928
			g5456	2e-07	6e-07		g4566	g9137
Sec8	NP_068579.3	H. sapiens	g11483	8e-17	7e-17		g8810	g10011
			g12128	2e-15	6e-15		g7828	g4872
Sec10	NP_006535.1	H. sapiens	g9598	5e-32	2e-31		g11126	g14231
Sec15	NP_061926.3	H. sapiens	g10073	2e-28	2e-32		g6354	g7951
Exo70	NP_056034.2	H. sapiens	g6498	2e-39	8e-19		g283	g9717
Exo84	NP_787072.2	H. sapiens	g9021	9e-06	7e-05		g6767	g8347
TRAPPI
Bet3	NP_055223.1	H. sapiens	g11281	3e-53	1e-52		g27	g3907
Bet5	NP_067033.1	H. sapiens	g692	8e-33	1e-32		g4988	g948
Trs20	NP_055378.1	H. sapiens	g4584	7e-41	1e-40		g1785	g4428
Trs23	NP_057230.1	H. sapiens	g8868	1e-30	2e-30		g8363	g4541
Trs31	NP_777554.1	H. sapiens	g3512	6e-35	3e-31		g8147	g8407
Trs33	NP_077013.1	H. sapiens	g578	5e-34	6e-40		g4240	g5281
Trs85	NP_055754.2	H. sapiens	g5093	1e-62	8e-60		g1759	g4832
TRAPPII
Trs120	NP_113654.4	H. sapiens	g5216	9e-07	1e-06		g10514	g8863
Trs130	NP_003265.3	H. sapiens	g8939	3e-20	8e-18		g4805	g10444
Tca17	NP_057293	H. sapiens	g1980	8e-37	2e-36		g4843	g2874
Trs65	NP_011682	H. sapiens	No hits
COG
COG1	NP_061184.1	H. sapiens	g9203	4e-07	4e-05		g6645	g2901
COG2	NP_031383.1	H. sapiens	Not identified
COG3	NP_113619.2	H. sapiens	g2184	3e-78	6e-78		g3860	g3194
COG4	NP_056201.2	H. sapiens	g11258	2e-54	4e-54		g10779	g9410
COG5	NP_006339.3	H. sapiens	g10904	9e-40	1e-26		g8780	g10221
COG6	NP_065802.1	H. sapiens	g3738	1e-19	1e-35		g3919	g6641
COG7	NP_705831.1	H. sapiens	g1527	0.0002	0.0006		g6824	g2220
COG8	NP_115758.3	H. sapiens	g5469	2e-12	1e-24		g8190	g1682
VpsC Core
Vps11	NP_068375.3	H. sapiens	g8472	1e-122	2e-122		g340	g5353
			g1555	3e-44	7e-44		g11016	g9813
Vps16	NP_072097.2	H. sapiens	g634	3e-156	1e-144		g4930	g893
			g9035	6e-65	1e-58		g6755	g8359
Vps18	NP_065908.1	H. sapiens	g2513	6e-62	2e-62		g8285	g10142
			g4988	5e-38	3e-39		g2864	g3324
Vps33	NP_061138.3	H. sapiens	g1793	2e-77	4e-123		g627	g9356
			g4826	6e-76	1e-108		g7413	g156
HOPS
Vps39	NP_056104.2	H. sapiens	g10876	5e-112	2e-111		g10564	g7968
Vps39-related protein TGFBRAP1			Not found				g11273	g1317.t4 (identified with E-values 2e-48, 4e-38)
Vps41	NP_055211.2	H. sapiens	g10337	3e-126	5e-133		g8496	g2987
CORVET
Vps3	NP_004248.2	H. sapiens	g2312	9e-08	2e-07		g139	g1233
			g6414	9e-16	2e-17		g10592	g8109
Vps8	NP_001009921.1	H. sapiens	g6749	9e-52	6e-52		g10655	g6080
Vps8			g9567	1e-27	4e-27		g7861	g10830
			g5927	5e-06	1e-05		g938	g1375
