## Supplementary Table 8 for "A comparative ‘omics approach to candidate pathogenicity factor discovery in the brain-eating amoeba *Naegleria fowleri*"

### Sheet: Sheet1
Supplementary Table 8. Putative functional annotation of genes identified in N. fowleri but not N. gruberi
N. fowleri V212 gene ID	Largest taxonomic group containing the top 5 BLAST hits	Putative annotation	Putative function
g2199	Animals	RNase P subunit Rpr2	faciliates nuclear turnover of RNAs
g2238	Animals	C12orf73	unknown function
g2639	Animals	isoprenyl transferase	unknown function
g2936	Animals	Ubiquitin thiolesterase	ubiquitin-mediated protein degradation
g4085	animals	Ubiquitin domain-containing protein UBFD1	may be an NFkB regulator
g4906	Animals (drosophila)	GH16507	unknown function
g11376	Archaea	archaeal protein	archaeal protein
g1612	Bacteria	low similarity to polyketide synthesis protein	polyketide synthesis
g1882	Bacteria	unknown protein	unknown function
g4127	Bacteria	methyltransferase	unknown function
g4700	Bacteria	unknown protein	unknown function
g4930	Bacteria	L-sorbosone dehydrogenase	Converts L-sorbosone into 2-keto-L-gulonic acid (2KGA).
g5563	Bacteria	unknown protein	unknown function
g5862	Bacteria	RimK domain-containing protein ATP-grasp	unknown function
g6096	Bacteria	3-demethylubiquinone-9 3-methyltransferase	ubiquinone biosynthesis
g6872	Bacteria	sugar phosphate isomerase/epimerase	unknown function
g6873	Bacteria	unknown protein	unknown function
g7499	Bacteria	ribonuclease Z	tRNA maturation
g7802	Bacteria	unknown protein	unknown function
g10322	Bacteria	unknown protein	unknown function
g10388	Bacteria	cold shock domain protein	unknown
g11534	Bacteria	histidine kinase	unknown function
g11722	Bacteria	unknown protein	unknown function
g11724	Bacteria	CysB family transcriptional regulator	bacterial transcriptional regulator
g11750	Bacteria	small mechanosensitive ion channel protein MscS	bacterial ion channel protein
g11878	Bacteria	unknown protein	unknown function
g12017	bacteria	cytochrome c biogenesis factor	unknown function
g12249	bacteria	ubiquinone biosynthesis protein UbiA	ubiquinone biosynthesis
g2828	Bacteria (acanthamoeba intracellular parasite)	unknown protein	unknown function
g4041	Bacteria (Chthonibacter flavus)	Methyltransferase type 12	unknown function
g4731	Bacteria (psychrophile)	unknown protein	unknown function
g686	bacteria and eukaryotes	low similarity to HNH endonuclease (transposon protein)	transposon endonuclease
g1690	Bacteria and eukaryotes	FkbM methyltransferase	unknown function
g4038	bacteria and eukaryotes	unknown protein	unknown function
g4657	bacteria and eukaryotes	ubiquinone biosynthesis protein UbiA	ubiquinone biosynthesis
g6565	bacteria and eukaryotes	unknown protein	unknown function
g7280	bacteria and eukaryotes	PKD domain-containing protein	potentially involved in adhesion
g7459	bacteria and eukaryotes	unknown protein	unknown function
g8662	bacteria and eukaryotes	4'-phosphopantetheinyl transferase	Fatty acid biosynthesis
g12093	bacteria and eukaryotes	unknown protein	unknown function
g687	Eukaryotes	nodal modulator	carbohydrate-binding protein
g1792	eukaryotes	unknown protein	unknown function
g1870	Eukaryotes	viral protein	unknown function
g3396	eukaryotes	transposase	unknown function
g3738	eukaryotes	COG1	COG tethering complex
g3874	eukaryotes	unknown protein	unknown function
g3963	eukaryotes	C6orf130	PARP that deacetylates lysine residues in histones and other proteins
g4248	eukaryotes	alpha 1,2-mannosyltransferase	carbohydrate modification
g4602	eukaryotes	protein FAM188B-like	deubiquitination
g5249	eukaryotes	alpha beta-hydrolase	unknown function
g5305	eukaryotes	alpha-1,6-mannosylglycoprotein 6-beta-N-acetylglucosaminyltransferase	glycosylation
g5317	eukaryotes	protein FAM45A-like	unknown function
g5413	eukaryotes	S-adenosylmethionine-dependent methyltransferase domain-containing protein	methyltransferase
g5468	eukaryotes	N-acetyltransferase 9	acetyltransferase
g5481	eukaryotes	fructose-1,6-bisphosphatase	gluconeogenesis/TCA cycle
g6624	eukaryotes	unknown protein	unknown function
g6969	eukaryotes	BPTI/Kunitz domain-containing protein 4	serine endopeptidase inhibitor
g7269	eukaryotes	unknown protein	unknown function
g7725	eukaryotes	unknown protein	unknown function
g7876	eukaryotes	unknown protein	unknown function
g7983	eukaryotes	unknown protein	unknown function
g8251	eukaryotes	unknown protein	unknown function
g8425	eukaryotes	unknown protein	unknown function
g8811	eukaryotes	glycosyltransferase	unknown function
g8813	eukaryotes	unknown protein	unknown function
g9156	eukaryotes	unknown protein	unknown function
g9339	eukaryotes	unknown protein	unknown function
g9848	eukaryotes	Nitrogen regulatory protein areA	unknown function
g10010	eukaryotes	unknown protein	unknown function
g10291	eukaryotes	unknown protein	unknown function
g10462	eukaryotes	unknown protein	unknown function
g10791	eukaryotes	quinoprotein	unknown function
g10818	eukaryotes	unknown protein	glycosyltransferase
g11021	eukaryotes	unknown protein	unknown function
g11153	eukaryotes	dimethylarginine dimethylaminohydrolase 1	regulates cellular concentration of methylarginines which inhibit nitric oxide synthase activity
g11205	eukaryotes	GHMP kinase	unknown function
g11314	eukaryotes	unknown protein	unknown function
g11493	eukaryotes	unknown protein	unknown function
g11494	eukaryotes	unknown protein	unknown function
g11803	eukaryotes	unknown protein	unknown function
g11888	eukaryotes	natural killer cell-specific antigen KLIP1	unknown function
g12035	eukaryotes	DNA polymerase delta subunit 3	DNA polymerase subunit
g12409	eukaryotes	unknown protein	unknown function
g12470	eukaryotes	gap-Pol polyprotein	retrotransposon protein
g2924	eukaryotes	unknown protein	unknown function
g5543	Fungi	unknown protein	unknown function
g2445	Fungi (Tuber)	unknown protein	unknown function
g423	Fungi, and other protists (Guillardia)	Tex-261/Erv26	COPII adaptor protein that directs pro-alkaline phosphatase into COPII vesicles
g762	Loa loa (worm)	Rbm22 protein	pre-mRNA splicing factor
g12	No hits found
g124	No hits found
g151	No hits found
g175	No hits found
g196	No hits found
g219	No hits found
g267	No hits found
g318	No hits found
g348	No hits found
g354	No hits found
g355	No hits found
g369	No hits found
g389	No hits found
g448	No hits found
g601	No hits found
g625	No hits found
g655	No hits found
g767	No hits found
g783	No hits found
g791	No hits found
g793	No hits found
g831	No hits found
g832	No hits found
g833	No hits found
g931	No hits found
g965	No hits found
g1012	No hits found
g1039	No hits found
g1256	No hits found
g1343	No hits found
g1395	No hits found
g1398	No hits found
g1513	No hits found
g1514	No hits found
g1534	No hits found
g1634	No hits found
g1654	No hits found
g1682	No hits found
g1784	No hits found
g1791	No hits found
g1798	No hits found
g1821	No hits found
g1835	No hits found
g1846	No hits found
g1855	No hits found
g1867	No hits found
g1880	No hits found
g1883	No hits found
g1887	No hits found
g1915	No hits found
g1918	No hits found
g1949	No hits found
g1987	No hits found
g2022	No hits found
g2030	No hits found
g2113	No hits found
g2188	No hits found
g2272	No hits found
g2310	No hits found
g2339	No hits found
g2356	No hits found
g2449	No hits found
g2450	No hits found
g2500	No hits found
g2507	No hits found
g2562	No hits found
g2818	No hits found
g2847	No hits found
g2855	No hits found
g2913	No hits found
g2991	No hits found
g2993	No hits found
g2998	No hits found
g3083	No hits found
g3109	No hits found
g3144	No hits found
g3146	No hits found
g3163	No hits found
g3187	No hits found
g3188	No hits found
g3307	No hits found
g3330	No hits found
g3381	No hits found
g3432	No hits found
g3433	No hits found
g3443	No hits found
g3488	No hits found
g3565	No hits found
g3637	No hits found
g3717	No hits found
g3744	No hits found
g3759	No hits found
g3766	No hits found
g3795	No hits found
g3828	No hits found
g3839	No hits found
g3843	No hits found
g3921	No hits found
g3922	No hits found
g3928	No hits found
g4047	No hits found
g4048	No hits found
g4049	No hits found
g4069	No hits found
g4120	No hits found
g4141	No hits found
g4153	No hits found
g4161	No hits found
g4175	No hits found
g4176	No hits found
g4209	No hits found
g4213	No hits found
g4255	No hits found
g4277	No hits found
g4300	No hits found
g4313	No hits found
g4428	No hits found
g4452	No hits found
g4481	No hits found
g4515	No hits found
g4535	No hits found
g4690	No hits found
g4704	No hits found
g4754	No hits found
g4761	No hits found
g4762	No hits found
g4772	No hits found
g4774	No hits found
g4882	No hits found
g4937	No hits found
g5009	No hits found
g5056	No hits found
g5061	No hits found
g5065	No hits found
g5072	No hits found
g5081	No hits found
g5083	No hits found
g5096	No hits found
g5122	No hits found
g5139	No hits found
g5146	No hits found
g5148	No hits found
g5158	No hits found
g5159	No hits found
g5166	No hits found
g5296	No hits found
g5313	No hits found
g5318	No hits found
g5320	No hits found
g5443	No hits found
g5467	No hits found
g5507	No hits found
g5517	No hits found
g5518	No hits found
g5707	No hits found
g5722	No hits found
g5749	No hits found
g5751	No hits found
g5804	No hits found
g5828	No hits found
g5836	No hits found
g5846	No hits found
g5863	No hits found
g5916	No hits found
g5962	No hits found
g5963	No hits found
g5968	No hits found
g6069	No hits found
g6115	No hits found
g6124	No hits found
g6136	No hits found
g6211	No hits found
g6248	No hits found
g6295	No hits found
g6320	No hits found
g6335	No hits found
g6337	No hits found
g6468	No hits found
g6517	No hits found
g6539	No hits found
g6546	No hits found
g6569	No hits found
g6656	No hits found
g6697	No hits found
g6704	No hits found
g6716	No hits found
g6753	No hits found
g6791	No hits found
g6830	No hits found
g6843	No hits found
g6844	No hits found
g6932	No hits found
g6946	No hits found
g6968	No hits found
g6972	No hits found
g7042	No hits found
g7062	No hits found
g7064	No hits found
g7185	No hits found
g7193	No hits found
g7205	No hits found
g7273	No hits found
g7313	No hits found
g7319	No hits found
g7409	No hits found
g7411	No hits found
g7523	No hits found
g7597	No hits found
g7608	No hits found
g7663	No hits found
g7743	No hits found
g7766	No hits found
g7781	No hits found
g7793	No hits found
g7794	No hits found
g7868	No hits found
g7923	No hits found
g7960	No hits found
g8019	No hits found
g8034	No hits found
g8065	No hits found
g8070	No hits found
g8123	No hits found
g8130	No hits found
g8136	No hits found
g8264	No hits found
g8268	No hits found
g8321	No hits found
g8323	No hits found
g8446	No hits found
g8447	No hits found
g8559	No hits found
g8564	No hits found
g8573	No hits found
g8592	No hits found
g8667	No hits found
g8691	No hits found
g8737	No hits found
g8756	No hits found
g8770	No hits found
g8841	No hits found
g8844	No hits found
g8906	No hits found
g8982	No hits found
g9136	No hits found
g9197	No hits found
g9296	No hits found
g9297	No hits found
g9312	No hits found
g9334	No hits found
g9351	No hits found
g9400	No hits found
g9402	No hits found
g9433	No hits found
g9583	No hits found
g9612	No hits found
g9640	No hits found
g9646	No hits found
g9693	No hits found
g9773	No hits found
g9793	No hits found
g9810	No hits found
g9837	No hits found
g9845	No hits found
g9921	No hits found
g9934	No hits found
g9966	No hits found
g9985	No hits found
g10012	No hits found
g10051	No hits found
g10053	No hits found
g10074	No hits found
g10118	No hits found
g10119	No hits found
g10197	No hits found
g10301	No hits found
g10305	No hits found
g10334	No hits found
g10430	No hits found
g10485	No hits found
g10518	No hits found
g10539	No hits found
g10546	No hits found
g10548	No hits found
g10594	No hits found
g10663	No hits found
g10676	No hits found
g10677	No hits found
g10700	No hits found
g10728	No hits found
g10787	No hits found
g10802	No hits found
g10816	No hits found
g10848	No hits found
g10850	No hits found
g10909	No hits found
g10940	No hits found
g10973	No hits found
g10992	No hits found
g11020	No hits found
g11028	No hits found
g11032	No hits found
g11069	No hits found
g11213	No hits found
g11215	No hits found
g11239	No hits found
g11240	No hits found
g11274	No hits found
g11294	No hits found
g11301	No hits found
g11353	No hits found
g11368	No hits found
g11382	No hits found
g11428	No hits found
g11431	No hits found
g11439	No hits found
g11527	No hits found
g11549	No hits found
g11622	No hits found
g11635	No hits found
g11645	No hits found
g11661	No hits found
g11664	No hits found
g11684	No hits found
g11692	No hits found
g11694	No hits found
g11695	No hits found
g11703	No hits found
g11704	No hits found
g11708	No hits found
g11742	No hits found
g11751	No hits found
g11753	No hits found
g11778	No hits found
g11818	No hits found
g11855	No hits found
g11892	No hits found
g11923	No hits found
g11963	No hits found
g11972	No hits found
g11975	No hits found
g12016	No hits found
g12049	No hits found
g12050	No hits found
g12053	No hits found
g12092	No hits found
g12199	No hits found
g12237	No hits found
g12250	No hits found
g12254	No hits found
g12259	No hits found
g12296	No hits found
g12312	No hits found
g12337	No hits found
g12360	No hits found
g12387	No hits found
g12392	No hits found
g12394	No hits found
g12402	No hits found
g12431	No hits found
g12491	No hits found
g12494	No hits found
g12513	No hits found
g12523	No hits found
g12538	No hits found
g12542	No hits found
g480	Plants	SUMO protein	SUMO modification
g5791	Virus	viral protein	viral protein
g7045	Virus	phage protein	viral protein
