## Supplementary Table 9 for "A comparative ‘omics approach to candidate pathogenicity factor discovery in the brain-eating amoeba *Naegleria fowleri*"

### Sheet: UP-REGULATED
Supplementary Table 9. Differentially expressed genes following mouse-passage of N. fowleri LEE
GENE ID	logFC	logCPM	PValue	FDR		TOP HUMAN BLAST HIT	TOP NR BLAST HIT
Cytoskeleton
NfowleriV212_g11430	1.37361	5.73822	0.000727449	0.0475407		tubulin beta-4B chain	beta tubulin
NfowleriV212_g3850	1.13904	8.01087	0.00227069	0.0932542		actin-related protein 3	arp3
NfowleriV212_g9171	2.09565	4.8975	0.000129343	0.0147344		flotillin-1	flotillin domain containing protein
NfowleriV212_g11065	1.25711	6.4079	0.000716101	0.0470467		twinfilin-1 isoform 1	twinfilin
NfowleriV212_g6609	1.21159	6.87666	0.00136594	0.068611		gelsolin isoform e	severin/fragmin/gelsolin
NfowleriV212_g7492	1.08053	7.14612	0.00194737	0.0839603		WASH complex subunit strumpellin isoform X2	WASH complex subunit strumpellin isoform X2
NfowleriV212_g5864	1.54738	5.58771	8.24553e-05	0.0105907		MORN repeat-containing protein 1	phosphatidylinositol-4-phosphate 5-kinase
NfowleriV212_g2303	1.50969	4.37051	0.000583974	0.0414354		serine/threonine-protein kinase BRSK2 isoform 2	serine/threonine-protein kinase
NfowleriV212_g11143	2.60632	7.2675	2.60684e-09	2.02307e-06		No human	phospholipase D
Chemotaxis/extracellular sensing
NfowleriV212_g7450	2.96317	3.21778	0.000166103	0.0172018		No human	Ammonium transporter AmtA
NfowleriV212_g7451	1.71817	7.07349	3.75207e-05	0.0061348		No human	Ammonium transporter AmtA (seen at top of list, probably bad gene model)
NfowleriV212_g10201	1.37106	5.0191	0.000475483	0.0362213		5'-nucleotidase isoform 1 preproprotein	metallophosphatase/5' nucleosidase
Adhesion and cell migration
NfowleriV212_g7924	1.61331	6.00729	0.00100385	0.0564021		mucin-4 isoform f precursor	Naegleria-specific
NfowleriV212_g5835	1.0489	5.93335	0.00193162	0.0835711		serine/threonine-protein kinase PAK 3	P21 activated protein kinase
NfowleriV212_g6175	1.19887	5.46642	0.000869142	0.0531632		rho GTPase-activating protein 22 isoform X4	rho GTPase-activating protein 22
Receptor G protein signalling
NfowleriV212_g3226	1.5029	6.74395	0.000131662	0.0148295		No human	RGS domain protein
NfowleriV212_g11424	1.75056	4.6055	0.00202922	0.0862907		regulator of G-protein signaling 8 isoform 1	regulator of G-protein signaling
Lysosomal/extracellular proteolysis
NfowleriV212_g12224	3.14084	7.2614	2.85841e-14	1.1831e-10		Cathepsin E, pepsinogen 4	cathepsin D
NfowleriV212_g3310	3.08851	9.87914	3.02548e-17	3.75673e-13		lysosomal pepstatin-insensitive protease	tripeptidyl peptidase
NfowleriV212_g5344	2.97828	7.99441	1.18454e-15	7.35422e-12		tripeptidyl peptidase 1	tripeptidyl peptidase 1
NfowleriV212_g9483	2.62248	4.92535	5.41968e-06	0.001402		cathepsin B isoform 1	cathepsin B isoform 1
NfowleriV212_g9975	1.88532	7.77467	5.13325e-07	0.000219792		No human	potential serine protease
NfowleriV212_g2080	1.7877	9.90961	3.94568e-06	0.00108874		tripeptidyl-peptidase 1 preproprotein	tripeptidyl-peptidase 1 preproprotein
NfowleriV212_g6183	1.6717	5.14311	0.000316598	0.0278808		cathepsin F	cathepsin F
NfowleriV212_g4238	1.55271	9.64349	1.80716e-05	0.00367861		cathepsin D preproprotein	cathepsin D
NfowleriV212_g5245	1.54773	6.72058	0.000212928	0.0206557		cathepsin Z preproprotein	cathepsin Z preproprotein
NfowleriV212_g3103	1.50761	5.21759	0.000363857	0.0303222		gamma-glutamyl hydrolase precursor	peptidase C26
NfowleriV212_g10536	1.45716	7.34036	4.84295e-05	0.00742407		cathepsin B	cathepsin B
NfowleriV212_g899	1.42859	11.5133	8.96505e-05	0.0113591		cathepsin B	cathepsin B
NfowleriV212_g1467	1.38775	8.98813	0.000132848	0.0148295		cathepsin B	cathepsin B
NfowleriV212_g1535	1.38119	12.0145	0.000191437	0.0188657		cathepsin B	cathepsin B
NfowleriV212_g1531	1.37134	11.4929	0.000170467	0.0174914		cathepsin B	cathepsin B
NfowleriV212_g7021	1.14373	10.1668	0.00110877	0.0598102		cathepsin B	cathepsin B
NfowleriV212_g441	1.13638	10.8345	0.00098106	0.0556248		cathepsin F	cysteine protease
Other proteolysis
NfowleriV212_g472	1.8977	6.98544	5.69206e-07	0.000235594		acylamino-acid-releasing enzyme	peptidase S9; bacterial and Naegleria LGT
Lysosomal protection
NfowleriV212_g3303	1.59162	6.05267	7.56856e-05	0.0101053		CATHEPSIN A	virulence protein NF314
NfowleriV212_g7124	2.77162	10.2892	4.99536e-13	1.24055e-09		Cathepsin A	Cathepsin A/Nf314
NfowleriV212_g2090	2.97098	7.52703	4.13718e-13	1.24055e-09		serine carboxypeptidase CPVL precursor	peptidase S10
NfowleriV212_g1006	1.62781	7.18274	8.75278e-06	0.00205063		probable serine carboxypeptidase CPVL precursor	peptidase S10
NfowleriV212_g7881	1.62292	6.28637	2.79046e-06	0.000866228		cytochrome b-245 heavy chain	ferric reductase like transmembrane component family protein
Vacuolar proton ATPase
NfowleriV212_g1278	1.43723	8.99808	0.000107741	0.0131159		V-type proton ATPase 16 kDa proteolipid subunit	vacuolar ATPase
NfowleriV212_g3049	1.40399	6.71865	6.62229e-05	0.00893793		V-type proton ATPase 21 kDa proteolipid subunit	vacuolar ATP synthase
NfowleriV212_g2017	1.23373	8.79789	0.000454293	0.0354777		V-type proton ATPase 116 kDa subunit a isoform 1 isoform b	V-type proton ATPase
Lysosomal transport
NfowleriV212_g8618	1.18768	5.26192	0.00183094	0.0817798		probable lysosomal cobalamin transporter isoform X1	LMBR1-like membrane protein
NfowleriV212_g11912	1.08743	7.84798	0.00158405	0.0757922		No human	CIMPR
NfowleriV212_g8802	1.89444	6.80144	1.04413e-06	0.000370427		ras-related protein Rab-32	rab32
NfowleriV212_g8240	1.29583	6.69968	0.000296387	0.0269042		vacuolar protein sorting-associated protein 35	vacuolar protein sorting-associated protein 35
Lysosomal RNA degradation
NfowleriV212_g3191	1.32518	6.90125	0.00046892	0.0362213		ribonuclease T2 precursor	ribonuclease OY
Nucleotide sugar transport
NfowleriV212_g12057	1.2123	8.16756	0.00115946	0.0615259		solute carrier family 35 member E3	nucleotide sugar transporter family
NfowleriV212_g173	1.54021	4.66907	0.000301656	0.0269778		solute carrier family 35 member E3	uncharacterized membrane protein
NfowleriV212_g3544	2.15758	6.44764	1.96799e-09	1.62911e-06		solute carrier family 35 member E4	DMT superfamily
Amino acid and protein transport
NfowleriV212_g918	2.77391	5.54596	2.03992e-08	1.2156e-05		proton-coupled amino acid transporter 4	amino acid transporter ANTL1-like
NfowleriV212_g1385	2.08402	7.10551	2.05586e-08	1.2156e-05		No human	Drug/metabolite transporter superfamily
NfowleriV212_g2676	1.72506	5.66289	1.06064e-05	0.00237742		feline leukemia virus subgroup C receptor- related protein 1	major facilitator superfamily
NfowleriV212_g4526	1.71335	6.64044	2.09933e-05	0.00407303		solute carrier family 15 member 2	solute carrier family 15
NfowleriV212_g4035	1.63968	6.17245	3.42265e-06	0.000988349		No human	WAT1 related protein
NfowleriV212_g6384	1.26559	6.21443	0.00111268	0.0598102		No human	transporter, major facilitator subfamily protein (in euks)
General metabolism
NfowleriV212_g11588	1.83013	8.17711	1.76913e-07	9.15304e-05		dTDP-D-glucose 4,6-dehydratase	UDP-glucuronate epimerase
NfowleriV212_g11012	1.47322	7.40369	4.52692e-05	0.00720651		phospholipase B-like 1	phospholipase B-like 1
NfowleriV212_g7763	1.21889	6.65464	0.00148688	0.0726873		putative phospholipase B-like 2 isoform 1 precursor	phospholipase B-like
NfowleriV212_g1309	1.18548	6.28672	0.00153331	0.0741661		C-1-tetrahydrofolate synthase, cytoplasmic	formate dihydrofolate ligase
NfowleriV212_g50	1.16192	7.03225	0.00188984	0.082276		dehydrogenase/reductase SDR family member 4	oxidoreductase
Lipid synthesis and degradation
NfowleriV212_g9212	1.33492	5.89077	0.000361541	0.0303222		hydroxyacyl-coenzyme A dehydrogenase, mitochondrial isoform 2	3-hydroxybutyryl-CoA dehydrogenase
NfowleriV212_g4009	1.23361	6.13371	0.00117355	0.0620084		fatty aldehyde dehydrogenase	aldehyde dehydrogenase family protein
NfowleriV212_g3259	1.42914	5.07687	0.000631542	0.0438055		No human	ketoacyl acp synthase; Naegleria and bacterial LGT
NfowleriV212_g4919	2.00196	6.68297	2.55394e-07	0.000117453		very long-chain acyl-CoA synthetase isoform	long chain acyl coA synthetase
NfowleriV212_g10134	2.05502	3.83219	0.000203953	0.0199408		squalene synthase	squalene synthase
NfowleriV212_g10097	1.34059	8.99617	9.27869e-05	0.0116377		elongation of very long chain fatty acids protein 6	long chain fatty acid elongase
Phosphatidate/Phosphatidylethanolamine synthesis
NfowleriV212_g542	1.43313	4.75169	0.000453396	0.0354777		choline/ethanolaminephosphotransferase 1	choline/ethanolaminephosphotransferase 1
NfowleriV212_g11474	1.29686	6.26696	0.000924798	0.0541072		lysophospholipid acyltransferase 2	MBOAT2 protein
Sphingosine and ceramide metabolism
NfowleriV212_g7348	1.47337	4.18739	0.001669	0.0777939		sphingosine-1-phosphate phosphatase 1	phosphoesterase
NfowleriV212_g9239	1.25533	6.95668	0.000446766	0.0354777		sphingolipid delta(4)-desaturase DES1 isoform 1	sphingolipid delta(4)-desaturase DES1 isoform 1
Carbohydrate metabolism
NfowleriV212_g7796	1.21415	6.0756	0.00233736	0.0937461		glucosamine-6-phosphate isomerase 2	glucosamine-6-phosphate deaminase (Naegleria and bacterial LGT)
NfowleriV212_g6574	1.25908	4.97653	0.00168642	0.0778451		No human	glucokinase
NfowleriV212_g3773	1.5408	6.09934	6.38566e-05	0.00881008		No human	beta amylase
Amino acid metabolism
Glutamate
NfowleriV212_g9421	1.31929	5.9687	0.000171857	0.0174914		glutamate dehydrogenase 1	leucine dehydrogenase (naegleria and bacterial lgt)
Valine and propionyl metabolism	(to generate acetyl coA for TCA cycle)
NfowleriV212_g3522	1.17952	6.10928	0.00056638	0.0408881		3-hydroxyisobutyrate dehydrogenase, mitochondrial precursor	3-hydroxyisobutyrate dehydrogenase; Naegleria and bacterial LGT
NfowleriV212_g10170	1.31126	4.98596	0.000772643	0.0491295		putative oxidoreductase GLYR1	3-hydroxyisobutyrate dehydrogenase
NfowleriV212_g5227	1.21266	8.48792	0.00124735	0.0648048		methylmalonate-semialdehyde dehydrogenase [acylating], mitochondrial	methylmalonate-semialdehyde dehydrogenase [acylating], mitochondrial
Tryptophan
NfowleriV212_g8461	1.27368	6.85301	0.000580162	0.0414016		kynurenine--oxoglutarate transaminase 3	aminotransferase; in other amoebae and bacteria but not gruberi
Glycine, serine, threonine
NfowleriV212_g9201	1.3155	8.52858	0.000969714	0.0554882		D-3-phosphoglycerate dehydrogenase	D-3-phosphoglycerate dehydrogenase
Cysteine, methionine
NfowleriV212_g6571	1.32393	8.78622	0.000703013	0.0469318		cystathionine beta-synthase-like	cysteine synthase
NfowleriV212_g4735	1.20437	7.92002	0.000572058	0.0410592		thioredoxin domain-containing protein 17	1,2-Dihydroxy-3-keto-5-methylthiopentene dioxygenase
Ubiquinone biosynthesis
NfowleriV212_g9791	1.20251	5.48523	0.00137034	0.068611		2-methoxy-6-polyprenyl-1,4-benzoquinol methylase, mitochondrial	methyltransferase
Cytochrome P450
NfowleriV212_g2904	1.46843	6.0743	0.000363455	0.0303222		cytochrome P450 3A4 isoform 1	cytochrome P450
NfowleriV212_g6099	1.2384	4.72159	0.00234044	0.0937461		trans-1,2-dihydrobenzene-1,2-diol dehydrogenase	oxidoreductase
Citric acid cycle
NfowleriV212_g7910	1.27842	5.25129	0.00147865	0.0726329		isocitrate dehydrogenase [NAD] subunit alpha, mitochondrial precursor	isocitrate dehydrogenase
Mitochondrion complex I
NfowleriV212_g2447	1.40735	5.37015	0.000128819	0.0147344		NADH dehydrogenase [ubiquinone] 1 alpha subcomplex subunit 12	NADH dehydrogenase
NfowleriV212_g11200	1.38384	5.52587	0.00022124	0.0211318		NADH dehydrogenase	NADH dehydrogenase, ubiquinone
NfowleriV212_g7145	1.28955	5.5024	0.000360301	0.0303222		NADH dehydrogenase [ubiquinone] 1 alpha subcomplex subunit 5	NADH dehydrogenase [ubiquinone] 1 alpha subcomplex subunit 5
Mitochondrion complex III
NfowleriV212_g3344	1.1606	7.6327	0.000646596	0.0443579		cytochrome b-c1 complex subunit Rieske, mitochondrial	cytochrome b-c1
Mitochondrion ATP export
NfowleriV212_g4246	1.43321	6.42572	3.38994e-05	0.00587157		ADP/ATP translocase 3	mitochondrial ADP/ATP translocator
Transcription
NfowleriV212_g6634	1.70809	7.57083	6.35196e-06	0.00160964		histone H2A deubiquitinase MYSM1	myb domain protein, REVEILLE8-like
NfowleriV212_g3167	2.02855	8.79461	2.92142e-05	0.00539364		myb-related protein B	myb-related protein B
NfowleriV212_g3904	2.09988	3.53342	0.000296841	0.0269042		mediator of RNA polymerase II transcription subunit 7	mediator of RNA polymerase II transcription subunit 7
NfowleriV212_g11247	1.29113	6.26375	0.000140647	0.0153195		pre-B-cell leukemia transcription factor 4	pre-B-cell leukemia transcription factor
NfowleriV212_g4821	1.16073	7.65588	0.00115629	0.0615259		No human	RWP-RK domain containing protein
Translation
NfowleriV212_g11206	1.33074	9.51849	0.000904793	0.0537551		60S acidic ribosomal protein P0	60S acidic ribosomal protein P0
NfowleriV212_g11952	2.3624	6.63506	7.66336e-11	1.10987e-07		elongation factor 1-alpha 2	elongation factor 1-alpha 2
NfowleriV212_g4427	1.92051	9.50251	1.76013e-06	0.00059069		elongation factor 1-alpha 2	elongation factor 1-alpha
NfowleriV212_g9116	1.2339	6.2325	0.000714685	0.0470467		translocon-associated protein subunit beta isoform X	translocon-associated protein subunit beta
NfowleriV212_g3172	1.0565	7.27346	0.00215742	0.0905021		eukaryotic peptide chain release factor GTP-binding subunit ERF3A isoform 3	eukaryotic peptide chain release factor
NfowleriV212_g6982	1.13364	6.16025	0.00185661	0.082276		serine/threonine-protein kinase RIO1	serine/threonine-protein kinase RIO1
NfowleriV212_g1341	1.20281	7.07094	0.000951706	0.0549644		No human	acetyltransferase
Protein folding and modification
NfowleriV212_g3809	1.21093	8.89029	0.00144731	0.0718851		heat shock cognate 71 kDa protein isoform 1	DNAK
NfowleriV212_g2123	1.33243	5.1843	0.00165759	0.0777939		protein-lysine methyltransferase METTL21D isoform a	METTL21D
NfowleriV212_g12295	2.60639	8.67948	4.79269e-10	4.95924e-07		stromal cell-derived factor 2-like protein 1 precursor/ O-mannosyl transferase	stromal cell-derived factor 2
NfowleriV212_g11446	1.39217	6.02358	0.000618421	0.0433838		UDP-N-acetylglucosamine--dolichyl-phosphate N-acetylglucosaminephosphotransferase	UDP-N-acetylglucosamine--dolichyl-phosphate N-acetylglucosaminephosphotransferase
Other
NfowleriV212_g10028	1.43816	5.73171	0.000154828	0.0165733		No human	unknown
NfowleriV212_g10136	1.65603	7.83166	5.34381e-05	0.00780636		No human	unknown
NfowleriV212_g10202	1.59466	7.47952	4.65228e-05	0.00722092		No human	penicillin-binding protein; Naegleria and bacterial LGT
NfowleriV212_g10297	1.4289	4.68811	0.00141454	0.0705394		No human	Naegleria-specific
NfowleriV212_g1071	1.1605	5.64525	0.00209317	0.0884044		No human	secreted protein
NfowleriV212_g10886	2.39357	3.81164	0.00118832	0.0625229		No human	interferon alpha inducible protein 27-like protein 2A
NfowleriV212_g11030	1.10933	7.17034	0.00172303	0.0783694		acid phosphatase type 7	metallophosphatase
NfowleriV212_g11105	1.241	5.59627	0.000685847	0.0460333		No human	agmatine deiminase; naegleria and bacterial LGT
NfowleriV212_g11115	1.72421	6.64884	2.35124e-05	0.00449159		thymus-specific serine protease	serine protease
NfowleriV212_g11118	1.80354	11.2038	1.88911e-07	9.38284e-05		glutamate decarboxylase 2	histidine decarboxylase
NfowleriV212_g11182	2.81972	4.12902	8.19044e-05	0.0105907		No human	Naegleria-specific
NfowleriV212_g11183	1.25435	7.71992	0.000266468	0.024692		No human	N. fowleri-specific
NfowleriV212_g11320	1.41092	8.05506	0.000101259	0.0125733		No human	Naegleria-specific
NfowleriV212_g11404	1.65942	4.91177	0.000778429	0.0491295		No human	N. fowleri-specific
NfowleriV212_g11469	1.52638	4.84291	0.000326598	0.0283592		No human	mitochondrial fission regulator 2
NfowleriV212_g11644	1.39884	6.33465	0.000671058	0.0452855		No human	Naegleria-specific
NfowleriV212_g12117	1.20282	4.9253	0.00230505	0.0932982		RCC1 and BTB domain-containing protein 2	UVB resistance protein
NfowleriV212_g12296	1.71488	5.28186	1.616e-05	0.00340477		No human	N. fowleri-specific
NfowleriV212_g12297	2.67192	6.44652	8.9383e-11	1.10987e-07		No human	N. fowleri-specific
NfowleriV212_g12390	2.48898	7.34799	1.49392e-09	1.325e-06		WD repeat domain phosphoinositide-interacting protein 3	ATG18
NfowleriV212_g1243	1.30914	6.12546	0.000886968	0.0534635		sperm-tail PG-rich repeat-containing protein 2 isoform X1	sperm-tail PG-rich
NfowleriV212_g1270	1.35633	4.59275	0.00199302	0.0850424		No human	Naegleria-specific
NfowleriV212_g128	1.21939	7.3501	0.000479073	0.0362723		mitochondrial-processing peptidase subunit beta precursor	mitochondrial-processing peptidase
NfowleriV212_g1377	1.15694	8.49518	0.00146475	0.0724611		No human	potential bacterial lateral gene transfer
NfowleriV212_g150	2.28898	7.46737	8.2519e-11	1.10987e-07		No human	potential bacterial lateral gene transfer
NfowleriV212_g1513	1.87311	3.30353	0.00160314	0.0762689		No human	N. fowleri-specific
NfowleriV212_g1515	1.93629	3.60259	0.000370566	0.0306437		No human	Naegleria-specific
NfowleriV212_g1532	1.68825	5.6593	7.47566e-06	0.00184107		No human	YeeE/YedE integral membrane protein
NfowleriV212_g1556	1.49426	4.63317	0.00110183	0.0598102		No human	Naegleria-specific
NfowleriV212_g1632	1.18023	7.3062	0.00196494	0.0841332		No human	Naegleria-specific
NfowleriV212_g1882	2.59409	8.47057	4.13009e-06	0.00110405		No human	found in other amoebae
NfowleriV212_g2075	1.59001	5.80468	3.82028e-05	0.00616058		ankyrin repeat and death domain-containing protein 1A	ankyrin repeat and death domain-containing protein 1A
NfowleriV212_g2570	1.62558	7.07897	6.19087e-05	0.00863731		serine/threonine-protein kinase Nek2 isoform 3	NHL domain serine kinase
NfowleriV212_g29	1.38786	4.50729	0.00225763	0.0931328		No human	Naegleria-specific
NfowleriV212_g2922	1.51695	5.79023	5.78949e-05	0.0081691		No human	Naegleria-specific
NfowleriV212_g2953	2.12566	3.24727	0.00125567	0.0649653		No human	dynein light chain
NfowleriV212_g2959	1.16206	6.54599	0.00135719	0.0686008		No human	hypothetical protein
NfowleriV212_g3219	1.44524	5.77654	4.60374e-05	0.00722092		guanine nucleotide-binding protein G(t) subunit alpha-1	guanine nucleotide-binding protein G(t) subunit alpha-1
NfowleriV212_g3225	1.8257	4.06246	0.00110877	0.0598102		No human	Naegleria-specific
NfowleriV212_g3232	1.18217	5.20366	0.00246592	0.0975947		No human	Naegleria-specific
NfowleriV212_g3311	2.64811	7.02276	2.204e-12	4.56118e-09		RCC1 and BTB domain containing protein	serine/threonine protein kinase
NfowleriV212_g3425	1.58145	4.68747	0.000847135	0.0521806		No human	uncharacterized protein
NfowleriV212_g3548	1.92167	9.09479	2.10325e-06	0.000687265		prosaposin isoform a preproprotein	Naegleriapore A pore forming peptide precursor
NfowleriV212_g3577	1.10125	6.00939	0.00222961	0.0926171		No human	Naegleria-specific
NfowleriV212_g3638	1.06325	7.62059	0.00188897	0.082276		No human	adenylate cyclase
NfowleriV212_g3720	1.22714	5.76754	0.000475226	0.0362213		No human	Naegleria-specific
NfowleriV212_g3901	1.20175	6.95525	0.00188963	0.082276		voltage-gated potassium channel subunit beta-1 isoform 3	oxidoreductase
NfowleriV212_g3983	1.39808	5.12493	0.000622344	0.0434137		No human	NYN domain-containing protein; Naegleria and bacteria LGT
NfowleriV212_g4014	1.12983	7.91197	0.00177069	0.0802432		No human	Naegleria-specific
NfowleriV212_g4270	1.73227	8.12622	0.000146968	0.0158687		glyoxalase domain-containing protein 4	glyoxalase domain-containing protein 4
NfowleriV212_g444	1.33066	5.14888	0.00050616	0.0376961		MOB kinase activator 3B	MOB1
NfowleriV212_g4527	1.30713	5.74593	0.000886926	0.0534635		No human	Naegleria-specific
NfowleriV212_g4665	1.49995	7.73169	0.00089247	0.0535073		No human	Naegleria and potentially bacteria LGT
NfowleriV212_g4788	1.19653	6.19178	0.00223021	0.0926171		No human	beta-lactamase
NfowleriV212_g4847	1.29056	6.40643	0.00133139	0.0677535		No human	Naegleria-specific
NfowleriV212_g5119	1.34128	6.09344	0.00228802	0.0932982		No human	Naegleria-specific
NfowleriV212_g5220	1.28821	4.66947	0.00170664	0.0779096		No human	potential bacterial lateral gene transfer
NfowleriV212_g5283	1.26474	5.00247	0.00169678	0.0779096		No human	N. fowleri-specific
NfowleriV212_g5391	1.42518	5.0268	0.000991067	0.0559367		No human	Naegleria-specific
NfowleriV212_g5566	1.66664	9.50933	7.62193e-06	0.00184107		No human	Naegleria-specific
NfowleriV212_g5575	1.88281	6.27908	2.96922e-07	0.000131674		poor hit (high mobility group protein HMGI-C)	Naegleria-specific
NfowleriV212_g5827	2.24959	4.89741	2.66382e-08	1.50348e-05		sorting and assembly machinery component 50	sorting and assembly machinery component 50
NfowleriV212_g5838	1.28244	5.31845	0.00100922	0.0564483		cyclin-dependent kinase inhibitor 3	protein tyrosine phosphatase
NfowleriV212_g5851	1.53284	5.43709	0.00189506	0.082276		No human	Naegleria-specific
NfowleriV212_g6090	1.22288	8.36785	0.0005353	0.0393303		No human	Naegleria-specific
NfowleriV212_g6155	1.87062	3.85032	0.000506986	0.0376961		TANC1	ankyrin
NfowleriV212_g6369	1.35287	4.94405	0.00127778	0.0658348		No human	Naegleria-specific
NfowleriV212_g667	1.15994	6.65961	0.00186334	0.082276		No human	HutD family protein; naegleria and bacteria LGT
NfowleriV212_g668	1.56949	11.2829	5.61943e-05	0.00811355		No human	hypothetical protein shared by amoebae
NfowleriV212_g6706	1.18931	8.27093	0.00231423	0.0932982		E3 ubiquitin-protein ligase	E3 ubiquitin-protein ligase
NfowleriV212_g6792	1.70139	6.41	7.36102e-07	0.000294845		No human	unknown, found in Naegleria and other amoebae
NfowleriV212_g6829	1.26907	5.61315	0.00105363	0.0581465		No human	N. fowleri-specific
NfowleriV212_g6889	1.46862	5.51572	5.27347e-05	0.00779532		No human	potential bacterial lateral gene transfer
NfowleriV212_g7042	1.26982	7.20715	0.000664183	0.0450665		No human	N. fowleri-specific
NfowleriV212_g7064	1.55586	5.56788	0.000250272	0.0233656		No human	N. fowleri-specific
NfowleriV212_g7358	1.26362	5.32533	0.00110078	0.0598102		No human	Naegleria-specific
NfowleriV212_g7390	1.21761	6.20836	0.00131229	0.0670565		No human	Naegleria-specific
NfowleriV212_g7710	1.63435	8.14448	3.32816e-05	0.00587157		No human	cytokinin dehydrogenase 6-like
NfowleriV212_g7758	1.65986	4.34539	0.000219944	0.0211318		No human	Naegleria-specific
NfowleriV212_g7946	1.32177	5.51927	0.000974714	0.0555184		superoxide dismutase [Mn], mitochondrial	superoxide dismutase; Naegleria and bacterial LGT
NfowleriV212_g80	1.46891	5.61301	0.000350446	0.0300102		acyloxyacyl hydrolase isoform 1	acyloxyacyl hydrolase
NfowleriV212_g8154	1.37125	5.13482	0.000449567	0.0354777		No human	Naegleria-specific
NfowleriV212_g8173	1.60469	4.80325	0.00032337	0.0282766		No human	Naegleria-specific
NfowleriV212_g8294	1.35321	5.97699	7.82072e-05	0.0103308		No human	Naegleria-specific
NfowleriV212_g8301	1.15717	6.70575	0.000779457	0.0491295		No human	Naegleria-specific
NfowleriV212_g8502	1.58097	5.53248	0.000343625	0.0296305		inter-alpha-trypsin inhibitor heavy chain H4 isoform 1 precursor	potential bacterial lateral gene transfer
NfowleriV212_g8617	1.55543	7.23162	1.0722e-05	0.00237742		No human	potential bacterial lateral gene transfer
NfowleriV212_g9158	1.21322	5.54985	0.00246797	0.0975947		No human	oxidoreductase
NfowleriV212_g9173	1.29003	6.45804	0.000274732	0.0252693		No human	N. fowleri-specific
NfowleriV212_g9179	1.42191	6.62837	0.00013376	0.0148295		No human	Naegleria-specific
NfowleriV212_g9219	1.03912	7.49785	0.00252224	0.0994241		No human	Naegleria-specific
NfowleriV212_g9308	1.41162	5.71693	0.000125467	0.0146974		No human	Naegleria-specific
NfowleriV212_g9320	1.26992	6.21286	0.000301999	0.0269778		No human	Naegleria-specific
NfowleriV212_g9323	3.16849	2.92431	0.00030868	0.0273777		No human	Naegleria-specific
NfowleriV212_g9406	2.31951	7.83031	2.2615e-10	2.55282e-07		No human	Naegleria-specific
NfowleriV212_g9433	1.29987	5.42948	0.000836534	0.0520513		No human	N. fowleri-specific
NfowleriV212_g9537	2.27267	3.21798	0.000470069	0.0362213		No human	potential bacterial lateral gene transfer
NfowleriV212_g9619	1.40644	5.7266	0.00037265	0.0306437		guanine nucleotide-binding protein G(i) subunit alpha-1	guanine nucleotide-binding protein G(i) subunit alpha-1
NfowleriV212_g9749	2.18213	4.77345	1.01306e-06	0.000369974		No human	Naegleria-specific
NfowleriV212_g9856	1.438	6.32207	6.53977e-05	0.00892356		No human	unknown, found in basal opisthokonts

### Sheet: DOWN-REGULATED
GENE ID	logFC	logCPM	PValue	FDR		TOP HUMAN BLAST HIT	TOP NR BLAST HIT
Translation
NfowleriV212_g5981	-1.21246	6.01899	0.000930713	0.0541072		eukaryotic translation initiation factor 4E type 1B	EIF4E
NfowleriV212_g10163	-3.5817	6.28963	5.90038e-12	1.04664e-08		EIF5A2	fused gene: EIF5A and unknown Naegleria-specific protein
NfowleriV212_g5734	-1.75172	6.99209	0.000496944	0.0373973		cactin isoform X1	cactin
NfowleriV212_g178	-1.53932	4.54803	0.00219277	0.0916753		U5 small nuclear ribonucleoprotein 40 kDa protein	U3 small nucleolar RNA associated protein
NfowleriV212_g10672	-1.20212	6.23812	0.00231223	0.0932982		RNA-binding motif protein, X-linked 2	RNA-binding motif protein, X-linked 2
Translation suppression
NfowleriV212_g11233	-2.00391	4.37503	0.000247343	0.0232671		E3 ubiquitin-protein ligase TRIM71	TRIM71-like
Transcriptional inhibition
NfowleriV212_g1124	-2.35423	3.38103	0.00135909	0.0686008		No human	O-acetyl ADP ribose deacetylase
NfowleriV212_g9199	-2.59186	2.99519	0.00170323	0.0779096		No human	NmrA family protein, Naegleria and bacterial LGT
Cell stress
NfowleriV212_g11244	-2.1318	5.54507	3.01206e-06	0.000902322		26S proteasome non-ATPase regulatory subunit 10 isoform 2	Naegleria-specific
NfowleriV212_g1927	-2.26298	5.05653	1.6178e-05	0.00340477		No human	Hsp20/bacterial and naegleria type III secretion protein
NfowleriV212_g5464	-2.10192	5.17186	0.000175984	0.0177658		dnaJ homolog subfamily A member 4	dnaJ homologue subfamily C
NfowleriV212_g3989	-2.94994	5.25497	0.000389688	0.0313248		mitochondrial peptide methionine sulfoxide reductase isoform d	methionine sulfoxide reductase (naegleria and bacterial LGT)
DNA damage and repair
NfowleriV212_g12574	-2.44853	8.46939	5.20409e-10	4.97071e-07		No human	CHK1 checkpoint like protein
NfowleriV212_g4524	-1.52189	5.68338	0.000127958	0.0147344		No human	GLTSCR1-like
NfowleriV212_g7809	-1.15207	5.99258	0.00213292	0.089778		uracil-DNA glycosylase isoform UNG2	uracil DNA glycosylase (Naegleria and bacterial LGT)
NfowleriV212_g12327	-2.69625	8.09247	3.51293e-09	2.56588e-06		No human	TAR1
Ubiquitination
NfowleriV212_g7025	-1.42043	4.68958	0.00164381	0.0777939		polyubiquitin-B precursor	polyubiquitin
NfowleriV212_g12415	-3.18061	5.9234	1.1479e-08	7.50183e-06		E3 ubiquitin-protein ligase RNF181	RING like E3 ubiquitin ligase
Membrane trafficking
NfowleriV212_g7379	-2.73253	3.095	0.000787649	0.0493952		vesicle-associated membrane protein 7 isoform 1	VAMP7 protein
NfowleriV212_g3635	-1.79584	4.92327	0.000179165	0.017941		ADP-ribosylation factor 1	Arf protein
NfowleriV212_g8306	-1.98672	4.16296	0.00167101	0.0777939		ankyrin repeat domain-containing protein 27 isoform X2	ankyrin repeat protein
NfowleriV212_g1982	-1.36368	5.21178	0.000896313	0.0535073		unconventional myosin-X	myosin heavy chain
Flagellar motility
NfowleriV212_g4491	-1.98504	5.0171	0.000117479	0.0141324		cilia- and flagella-associated protein 100	coiled coil domain containing protein 37
NfowleriV212_g669	-2.06443	4.59695	0.000166241	0.0172018		tubulin delta chain isoform 1	tubulin delta chain
NfowleriV212_g497	-1.60542	4.53363	0.000708362	0.047036		sperm-associated antigen 16 protein isoform X6	SPAG16-like
Respiration
NfowleriV212_g7376	-1.42918	6.70563	0.00110546	0.0598102		No human	hemerythrin, Naegleria (and other euk) and bacterial LGT
NfowleriV212_g4787	-1.74013	8.66878	3.40463e-05	0.00587157		No human	dyp type peroxidase YfeX like protein
Signalling and environment sensing
NfowleriV212_g8907	-1.79839	4.46711	0.00166507	0.0777939		regulator of G-protein signaling 4 isoform 2	G protein signalling regulator (as annotated in N. gruberi)
NfowleriV212_g7011	-3.70842	2.73543	0.00178064	0.0804009		hippocalcin-like protein 1	hippocalcin-like
NfowleriV212_g6838	-2.47546	6.76197	0.000163656	0.0172018		No human	conditioned medium factor (in amoebae and bacteria)
NfowleriV212_g5978	-2.02228	3.83103	0.000912507	0.0539552		serine/threonine-protein kinase Nek4 isoform X5	fused gene: NEK kinase, RasGEF A
Adenylyl/guanylyl cyclases
NfowleriV212_g5733	-5.61875	2.41182	0.001247	0.0648048		adenylate cyclase type 8	histidine kinase/adenylate-guanylate cyclase
NfowleriV212_g11245	-3.46972	4.26986	1.23235e-05	0.00268458		No human	adenylyl guanylyl cyclase protein
NfowleriV212_g12459	-2.5737	3.75862	0.000932508	0.0541072		No human	adenylyl cyclase
NfowleriV212_g12193	-1.69775	5.7648	3.65474e-05	0.0061348		atrial natriuretic peptide receptor 2	adenylate guanylate cyclase protein
NfowleriV212_g1098	-1.35935	5.27859	0.00185309	0.082276		atrial natriuretic peptide receptor 1	adenylate cyclase
Other
NfowleriV212_g10412	-1.79058	7.23023	0.000157584	0.0167241		No human	unknown excavate and bacterial protein
NfowleriV212_g10548	-4.02496	2.96311	0.00153505	0.0741661		No human	N. fowleri-specific
NfowleriV212_g10643	-1.52715	4.47496	0.00167905	0.0777939		No human	N. fowleri-specific
NfowleriV212_g10705	-2.56547	3.75368	0.00038999	0.0313248		No human	Naegleria-specific
NfowleriV212_g10709	-3.35955	3.13143	0.00154206	0.074216		No human	Naegleria-specific
NfowleriV212_g10711	-2.64323	3.03109	0.0019601	0.0841332		No human	N. fowleri-specific
NfowleriV212_g11045	-1.81632	4.55694	0.000138567	0.0152264		No human	IQ domain containing protein D
NfowleriV212_g11048	-1.43536	5.19205	0.00101943	0.0567637		No human	N. fowleri-specific
NfowleriV212_g11238	-6.56333	3.0967	3.61895e-06	0.00102128		No human	N. fowleri-specific
NfowleriV212_g11241	-4.5158	4.0754	5.18318e-09	3.57553e-06		No human	Naegleria-specific
NfowleriV212_g11243	-2.8208	3.73608	0.000118368	0.0141324		No human	DUF4442 domain containing protein
NfowleriV212_g11382	-2.01911	6.37002	0.000758964	0.0485776		No human	N. fowleri-specific
NfowleriV212_g11386	-3.53566	6.10934	1.27793e-06	0.000440779		No human	unknown
NfowleriV212_g11742	-2.02433	3.83243	0.0018873	0.082276		No human	N. fowleri-specific
NfowleriV212_g11983	-1.70814	5.01364	0.0011588	0.0615259		No human	N. fowleri-specific
NfowleriV212_g12007	-1.22586	5.39941	0.00230491	0.0932982		No human	Naegleria-specific
NfowleriV212_g12092	-1.58229	4.14341	0.00225025	0.0931328		No human	archaeal/bacterial LGT
NfowleriV212_g12191	-1.70425	5.85637	3.75489e-05	0.0061348		No human	Naegleria-specific
NfowleriV212_g12324	-3.64015	2.6898	0.000740531	0.0480909		No human	N. fowleri-specific
NfowleriV212_g12325	-1.77456	8.966	4.17899e-06	0.00110405		No human	unknown conserved protein
NfowleriV212_g12328	-1.81313	6.1994	5.1809e-05	0.00775076		No human	unknown conserved protein
NfowleriV212_g12329	-1.94161	6.58179	9.12212e-06	0.00209758		No human	N. fowleri-specific
NfowleriV212_g12330	-2.01792	6.27249	2.51559e-06	0.000800925		No human	N. fowleri-specific
NfowleriV212_g12331	-2.07347	5.81414	7.71005e-06	0.00184107		No human	N. fowleri-specific
NfowleriV212_g12332	-1.87499	8.34104	8.27335e-05	0.0105907		No human	potential cytochrome P450 monooxygenase
NfowleriV212_g12334	-1.56499	8.07315	0.000106625	0.0131086		No human	N. fowleri-specific
NfowleriV212_g12573	-2.08597	8.99302	9.63149e-07	0.000362407		No human	N. fowleri-specific
NfowleriV212_g12612	-2.01396	6.47893	1.70109e-05	0.00352041		No human	N. fowleri speific
NfowleriV212_g1359	-1.9949	3.50832	0.00243154	0.0967707		No human	N. fowleri-specific
NfowleriV212_g1647	-2.07063	4.11689	0.00130712	0.0670565		von Willebrand factor D and EGF domain-containing protein	lectin-like
NfowleriV212_g1739	-1.42606	6.221	0.000551662	0.040294		alpha-1,3-mannosyl-glycoprotein 2-beta-N-acetylglucosaminyltransferase	alpha-1,3-mannosyl-glycoprotein 2-beta-N-acetylglucosaminyltransferase
NfowleriV212_g174	-2.72795	3.09202	0.00124606	0.0648048		No human	Naegleria-specific
NfowleriV212_g2469	-1.79339	8.06566	0.000615139	0.0433838		No human	bacterial and Naegleria LGT
NfowleriV212_g260	-2.36804	5.33442	1.99166e-05	0.00398877		No human	Naegleria-specific
NfowleriV212_g2821	-1.5351	5.23109	0.000650581	0.0443861		No human	Naegleria-specific
NfowleriV212_g2913	-1.92317	6.35869	5.7398e-05	0.0081691		No human	N. fowleri-specific
NfowleriV212_g3060	-2.68052	4.03308	0.000123258	0.0145762		No human	Naegleria-specific
NfowleriV212_g3506	-1.58203	4.30411	0.00238069	0.0950514		No human	Naegleria-specific
NfowleriV212_g3547	-2.31114	3.55918	0.00151759	0.0738976		mitochondrial basic amino acids transporter isoform	solute carrier family protein 25
NfowleriV212_g3613	-1.38671	6.93683	0.000752793	0.0484323		type I iodothyronine deiodinase	type I iodothyronine deiodinase
NfowleriV212_g4023	-1.69882	5.39797	0.000239391	0.022691		No human	MBL fold metallohydrolase (Naegleria and bacteria LGT)
NfowleriV212_g4029	-1.43313	4.98772	0.000838387	0.0520513		No human	Naegleria-specific
NfowleriV212_g4059	-1.61928	4.78589	0.000556511	0.0404105		tenascin-X isoform 1	lectin-like
NfowleriV212_g4131	-2.00085	3.67154	0.00180732	0.0810164		No human	Naegleria-specific
NfowleriV212_g4298	-3.29918	3.85505	0.000187245	0.0186002		No human	Naegleria-specific
NfowleriV212_g4874	-1.71073	4.61428	0.000925975	0.0541072		No human	Naegleria-specific
NfowleriV212_g5470	-1.22597	8.71872	0.00158702	0.0757922		No human	Naegleria-specific
NfowleriV212_g5493	-1.87049	5.78213	0.000530458	0.0392065		No human	N. fowleri-specific
NfowleriV212_g5517	-2.66431	3.3583	0.000743614	0.0480909		No human	N. fowleri-specific
NfowleriV212_g5518	-2.12667	4.37556	0.000635015	0.0438055		No human	N. fowleri-specific
NfowleriV212_g5704	-2.46577	4.02811	3.27506e-05	0.00587157		No human	Naegleria-specific
NfowleriV212_g5962	-1.28514	5.84975	0.00179453	0.0807341		No human	N. fowleri-specific
NfowleriV212_g6217	-1.32331	7.37641	0.0016729	0.0777939		No human	Naegleria-specific
NfowleriV212_g6250	-2.1143	4.55182	0.000386431	0.0313248		No human	unknown, conserved in excavates
NfowleriV212_g6853	-2.82357	3.16039	0.00103935	0.0576142		No human	oxidoreductase (Naegleria and bacterial LGT)
NfowleriV212_g7580	-2.80968	5.83154	8.12521e-07	0.000315284		No human	Naegleria-specific
NfowleriV212_g7638	-2.32721	4.06548	0.000965377	0.0554882		apolipoprotein A-I	fowleri bacterial LGT
NfowleriV212_g7736	-2.27298	4.15571	3.6934e-05	0.0061348		No human	GCN5 related Nacetyltransferase
NfowleriV212_g7973	-1.72324	5.97859	2.95375e-05	0.00539364		No human	AAC rich mRNA clone AAC4 protein like
NfowleriV212_g8277	-1.49783	5.0802	0.00207866	0.088091		No human	unknown conserved in eukaryotes
NfowleriV212_g832	-2.14652	7.24242	3.05207e-06	0.000902322		No human	N. fowleri-specific
NfowleriV212_g833	-2.47257	6.89523	2.01707e-07	9.63306e-05		No human	N. fowleri-specific
NfowleriV212_g8591	-1.65717	5.5438	0.000391024	0.0313248		inter-alpha-trypsin inhibitor heavy chain H4 isoform 1 precursor	von willebrand factor type A protein
NfowleriV212_g8889	-2.2086	3.48399	0.00227559	0.0932542		No human	N. fowleri-specific
NfowleriV212_g8890	-1.76574	5.10791	5.0889e-05	0.00770597		No human	Naegleria and bacterial LGT
NfowleriV212_g9020	-1.44928	5.31267	0.000848876	0.0521806		No human	N. fowleri-specific
NfowleriV212_g927	-1.72629	6.38389	2.07671e-05	0.00407303		No human	N. fowleri-specific
NfowleriV212_g9573	-1.86437	7.01829	2.47656e-05	0.0046593		potassium voltage-gated channel subfamily B	voltage gated potassium channel
NfowleriV212_g9635	-2.24799	3.30361	0.00147992	0.0726329		No human	stimulated by retinoic acid gene 6
NfowleriV212_g1125	-1.58446	6.16878	0.000885749	0.0534635		No human	PHAGE RNL2 family RNA ligase (Naegleria and bacterial LGT)
NfowleriV212_g307	-3.72635	0	8.41268e-08	4.54175e-05		No human	PHAGE RNL2 family RNA ligase (Naegleria and bacterial LGT)
