## Supplementary Table 11 for "A comparative ‘omics approach to candidate pathogenicity factor discovery in the brain-eating amoeba *Naegleria fowleri*"

### Sheet: NEW_autophagy_full
Supplementary Table 11. Comparative genomic analysis of genes involved in autophagy in N. fowleri
Induction					30863		986		V212	Forward BLAST	Reverse BLAST	Notes
	ATG1	NP_011335.1	S. cerevisiae		g7554.t1		Nfowleri986_g9179		g4670.t1	4.4e-54	1.7e-54
	ULK1	NP_003556.1	H. sapiens		same as above		same as above		same as above
	ULK2	NP_055498.3	H. sapiens		same as above		same as above		same as above
	ATG13	NP_015511.1	S. cerevisiae		g11009.t1		Nfowleri986_g10074.t1		g4343.t1	0.0015	3e-9 (retrieves ATG13 in NR BLAST)
		NP_055556.2	H. sapiens		No hits		No hits		No hits
	ATG101	NP_068753.2	H. sapiens		No hits		No hits		No hits
	RB1CC1/FIP200	NP_055596.3	H. sapiens		g9295.t1		Nfowleri986_g6202		g1386.t2	4.7e-05	0.00023	76934 in N. gruberi
	ATG17	NP_013527.1	S. cerevisiae		No hits		No hits		No hits
	ATG20	NP_010170.1	S. cerevisiae		No clear orthologues		No clear orthologues		No clear orthologues
	ATG24	NP_012498.1	S. cerevisiae		g2252.t1		Nfowleri986_g10267.t2		g6275.t1	1.5e-10	5.2e-12
	PEX3	NP_003621.1	H. sapiens		g3824.t1		Nfowleri986_g3157.t1		g2143.t1	9.8e-24	8e-28 (retrieves ATG3 in NR)
		NP_010616.3	S. cerevisiae		No hits		No clear orthologues		No clear orthologues
	PEX14	NP_004556.1	H. sapiens		No hits		No hits		No hits
		NP_011362.3	S. cerevisiae		No hits		No hits		No hits
	TOR1, TOR2	NP_012600.1	S. cerevisiae		g9962.t1		Nfowleri986_g1851		g1743.t1	0	0
	VAC8	NP_010903.3	S. cerevisiae		g1590.t1		Nfowleri986_g8141		g1728.t2	9.5e-29	1.1e-25
					g11173.t1		Nfowleri986_g1863		g9119.t1	1.3e-25	3e-18
Cargo packaging
	ATG11	NP_015374.1	S. cerevisiae		No hits		No hits		No hits
Vesicle nucleation
	ATG6	NP_003757.1	H. sapiens		g1393.t1		Nfowleri986_g2490.t1		g8028.t1	1.1e-61	7e-62
					g128.t1		Nfowleri986_g5427.t1		g6195.t1	8.7e-19	2.4e-18
	VPS30	NP_015205.1	S. cerevisiae		same as above		same as above		same as above
	ATG14	NP_009686.1	S. cerevisiae		No hits		No hits		No hits
		NP_055739.2	H. sapiens		No hits		No hits		No hits
	VPS15	NP_009655.2	S. cerevisiae		g9413.t1		Nfowleri986_g8636.t1		g5601.t2	2.1e-93	9.5e-43
		NP_055417.1	H. sapiens		same as above		same as above		same as above
	VPS34	NP_002638.2	H. sapiens		g8104.t1		Nfowleri986_g8451.t1		g3460.t1	4e-170	1.7e-167
					g2865.t1		Nfowleri986_g3323.t1		g4987.t1	1.6e-134	1.2e-132
					g494.t1		Nfowleri986_g9673		g4922.t1	2.9e-76	1.8e-72
					g6361.t2		Nfowleri986_g7958		g10081.t1	1.3e-70	2.9e-67
					g389.t3		Nfowleri986_g5401		g7570.t1	3.9e-47	2.2e-45
		NP_013341.1	S. cerevisiae		same as above		same as above		same as above
Vesicle expansion and completion
	ATG3	NP_014404.3	S. cerevisiae		g2889.t1		Nfowleri986_g6560.t1		g8793.t1	3.8e-43	1e-45
		NP_071933.2	H. sapiens		same as above		same as above		same as above
	ATG4	NP_014176.2	S. cerevisiae		g10215.t1		Nfowleri986_g9027.t2		g8358.t2	2.1e-38	6.7e-37
		NP_443168.2	H. sapiens		same as above		same as above		same as above
	ATG7	NP_006386.1	H. sapiens		g5261.t1		Nfowleri986_g190.t3		g10928.t1	1.4e-166	1.3e-169
		NP_012041.1	S. cerevisiae		same as above		same as above		same as above
	ATG8	NP_009475.1	S. cerevisiae		g11255.t1		Nfowleri986_g3124.t1		g9193.t1	9.6e-51	1.5e-50
					g873.t1		Nfowleri986_g8805.t1		g6784.t1	7.2e-31	1.8e-33
	GABARAP	NP_009209.1	H. sapiens		same as above		same as above		same as above
	LC3A	NP_115903.1	H. sapiens		same as above		same as above		same as above
	ATG5	NP_004840.1	H. sapiens		g644.t1		Nfowleri986_g9340.t1		g8117.t1	1.6e-35	8e-30
		NP_015176.1	S. cerevisiae		same as above		same as above		same as above
	ATG10	NP_013058.1	S. cerevisiae		No clear orthologues		No clear orthologues		No clear orthologues
		NP_113670.1	H. sapiens		No hits		UNPREDICTED PROTEIN FOUND IN CONTIG		g7106.t1	3.8e-16	2e-14	found in N. gruberi scaffolds
	ATG12	NP_004698.3	H. sapiens		g3778.t1		Nfowleri986_g8765.t1		g3273.t1	1.1e-17	3.1e-16
		NP_009776.1	S. cerevisiae		same as above		same as above		same as above
	ATG16	NP_013882.1	S. cerevisiae		No hits		No hits		No hits
	ATG16L1	NP_110430.5	H. sapiens		g8824.t1		Nfowleri986_g9777.t1		g10574.t1	5.8e-56	4.9e-60
	ATG21	NP_015225.1	S. cerevisiae		No clear orthologue		No clear orthologue		No clear orthologue
		NP_056425.1	H. sapiens		No clear orthologue		No clear orthologue		No clear orthologue
	ATG27	NP_012357.2	S. cerevisiae		No hits		No hits		No hits
Retrieval
	ATG2	NP_014157.1	S. cerevisiae		g10819.t2		Nfowleri986_g1921		g5258.t1	8.9e-18	4.1e-17
		NP_055919.2	H. sapiens		10239.t1		Nfowleri986_g4289		g8174.t2	0.00042	5e-05
	ATG9	NP_010132.1	S. cerevisiae		g6182.t1		Nfowleri986_g2940		g2345.t1	2.4e-70	1e-71
		NP_076990.4	H. sapiens		same as above		same as above		same as above
	ATG18	NP_444297.1	S. cerevisiae		g11056.t1		Nfowleri986_g6683		g10511.t1	4.6e-66	1.5e-67
					g6646.t1		Nfowleri986_g11402		g12390.t1	8.9e-54	8.5e-54
					g11088.t1		Nfowleri986_g2900		g9205.t1	4.3e-43	1.1e-44
					g2932.t1		Nfowleri986_g11413		g11598.t1	9.1e-38	1.1e-37
							Nfowleri986_g9291		g6170.t1	2.7e-35	1.8e-35
	WIPI1	NP_060453.3	H. sapiens		same as above		same as above		same as above
	ATG23	NP_013535.1	S. cerevisiae		No hits		No hits		No hits
Vesicle breakdown
	ATG15	NP_009994.2	S. cerevisiae		g5994.t2		Nfowleri986_g4618		g4710.t1	0.00013	0.002
	ATG22	NP_009892.1	S. cerevisiae		No clear orthologues (S. aureus contamination)		No hits (scaffolds)		No hits (scaffolds)
	PEP4	NP_015171.1	S. cerevisiae		g2661.t1		Nfowleri986_g564		g4238.t1	4.7e-83	2.7e-82
					g794.t1		Nfowleri986_g10653		g12224.t1	1.5e-74	4.2e-72
							Nfowleri986_g1578		g12095.t1	5.2e-21	1.1e-19
	PRB1	NP_010854.1	S. cerevisiae		g1318.t1		Nfowleri986_g6999		g2750.t2	3.7e-08	8.5e-08
					g5024.t1		Nfowleri986_g11418		g733.t1	0.00049	0.00018
							Nfowleri986_g982		g12434.t2	0.0053	0.0016
Others
	ATG25	Q6JUT9.1	H. polymorpha		No hits		No hits		No hits
	ATG26	NP_013290.1	S. cerevisiae		g3971.t1		Nfowleri986_g7093		g5343.t1	0.0001	0.00013
	ATG28	XP_002491513.1	P. pastoris		No hits		No hits		No hits
	ATG29	NP_015159.1	S. cerevisiae		No hits		No hits		No hits
	ATG30	XP_002493096.1	P. pastoris		No hits		No hits		No hits
	CIS1/ATG31	NP_010305.1	S. cerevisiae		No hits		No hits		No hits
	UTH1	NP_012968.4	S. cerevisiae		No hits		No clear orthologues		No hits
	AUP1	NP_853553.1	H. sapiens		No hits		No hits		No hits
	ATG32	NP_012120.1	S. cerevisiae		No clear orthologues		No clear orthologues		No clear orthologues
	ATG33	NP_013460.1	S. cerevisiae		No hits		No hits		No hits
