## Supplementary Table 12 for "A comparative ‘omics approach to candidate pathogenicity factor discovery in the brain-eating amoeba *Naegleria fowleri*"

### Sheet: Sheet1
Supplementary Table 12. Comparative genomic analysis of genes involved in the Unfolded Protein Response and the ER-Associated Degradation machinery in N. fowleri
Gene	Accession	Notes	Forward BLAST	Reverse BLAST	30863	986	N. gruberi
Ire1	g380.t1	IRE2	4e-61	1e-59	Nfowleri30863_g5613.t2	Nfowleri986_g5561	29467
Xbp1	g10580		0.001	0.007	Nfowleri30863_g8820	Nfowleri986_g9773	80111
Hac1p	Not found				No clear orthologues	No clear orthologues	No clear orthologues
Rlg1	Not found				Not found	Not found	Not found
Dcr2	Not found				Not found	Not found	Not found
bZIP domain protein	g6698		6e-7 (retrieved using human Xbp1 query)	Not classified (bZIP domain protein)	Nfowleri30863_g5152	Nfowleri986_g5896	78629
	g3198		6e-3 (retrieved using human Xbp1 query)	Not classified (bZIP domain protein)	Nfowleri30863_g9590	Nfowleri986_g9116
PERK-like	g7003.t1	eIF2AK1. EIF2AK4	4e-36	1e-36	Nfowleri30863_g10415.t1	Nfowleri986_g10629	58976
PERK-like	g5458.t1		2e-27	2e-27	Nfowleri30863_g4568.t2	Nfowleri986_g2733	69230
PERK-like	g5665.t1		1e-26	1e-26	Nfowleri30863_g8997.t1	Nfowleri986_g9135	58315
eIF2a	g6768.t1		6e-100	1e-99	Nfowleri30863_g889	Nfowleri986_g8790	50681
ATF4	No hits				No hits	No hits	No hits
DNAJC3	g6436.t1		6e-24	2e-29	Nfowleri30863_g9353	Nfowleri986_g5096	78697
GADD34	No hits				No hits	No hits	No clear orthologues
ATF6	No clear orthologues				No clear orthologues	No clear orthologues	No clear orthologues
S1P	g1459.t1		0	0	Nfowleri30863_g1898	Nfowleri986_g6406	38345
S2P	g6020.t1		1e-20	1e-17	Nfowleri30863_g4052	Nfowleri986_g9462	scaffold_9:254207-255622
ERAD
Ubc1	No clear orthologues				No clear orthologues	No clear orthologues
Uba1	g1931.t1		0	0	Nfowleri30863_g8389	Nfowleri986_g2424	37722
Uba1	g1871.t1		0	0	Nfowleri30863_g1213	Nfowleri986_g3806	70116
Uba1	g6640.t1		0	0	Nfowleri30863_g2305	Nfowleri986_g3588	66967
Uba1	g7621.t1		9e-83	5e-85	Nfowleri30863_g1089	Nfowleri986_g7481	56831
Doa10	g5525.t2		2e-34	3e-27	Nfowleri30863_g2151	Nfowleri986_g6753	74786
Doa10	g4353.t1		9e-07	5e-07	Nfowleri30863_g5768	Nfowleri986_g400	81192
							61570
Ubc7	g10566.t1		3e-79	6e-79	Nfowleri30863_g8831	Nfowleri986_g9785	83191
Ubc7	g2662.t1		8e-59	3e-58	Nfowleri30863_g2262	Nfowleri986_g10364	83355
Ubc6	g7380.t1		5e-59	2e-59	Nfowleri30863_g5312	Nfowleri986_g8608	4912
Ubx1	g2619		8e-19(found with ubx2 query)	2e-56	Nfowleri30863_g8581	Nfowleri986_g9497	81283
CDC48	g1662		0	0	Nfowleri30863_g6377	Nfowleri986_g2050	56300
Ufd1	g5744.t1		1e-50	2e-51	Nfowleri30863_g5090	Nfowleri986_g673	3116
Ufd1	g568.t1		8e-26	3e-25	Nfowleri30863_g4250	Nfowleri986_g5271	79228
Ufd1	g11707.t1		1e-06	1e-06	Nfowleri30863_g7843	Nfowleri986_g11030
Npl4	g2578.t1		4e-16	3e-15	Nfowleri30863_g9469	Nfowleri986_g11084	77887
Png1	g1571.t1		2e-66	6e-66	Nfowleri30863_g5892	Nfowleri986_g6181	31831
Png1	g5463		4e-06	4e-06	Nfowleri30863_g4573	Nfowleri986_g9130	73559
Png1	g7383		0.0003	6e-05	Nfowleri30863_g9908	Nfowleri986_g9311	57930
Png1	g10495		0.0007	9e-06	Nfowleri30863_g10428	Nfowleri986_g11103
Dsk1	g4944.t1	DSK2	9e-44	5e-66	Nfowleri30863_g514	Nfowleri986_g10037	37601
Rad23	g826.t1		4e-24	5e-32	Nfowleri30863_g6308	Nfowleri986_g4210	78097
Ubx4	g272.t1		5e-07	2e-21	Nfowleri30863_g3366	Nfowleri986_g1111	scaffold_26:337410-338417
Hrd1	g7336.t1		5e-58	3e-63	Nfowleri30863_g5053	Nfowleri986_g4962	65623
Hrd1							70388
Usa1	Not found				Not found	Not found	Not found
Derlin-like	g7092.t1		7e-28	2e-27	Nfowleri30863_g7055	Nfowleri986_g6900	33077
Derlin-like	g5870.t1		2e-16	6e-21	Nfowleri30863_g5714	Nfowleri986_g453	3789
Sec61	g5095.t1		0	0	Nfowleri30863_g1757	Nfowleri986_g4834	82968
Hrd3/Sel1L	g58.t1		8e-83	3e-85	Nfowleri30863_g2568	Nfowleri986_g307	707
OS-9	g9881.t1		6e-17	7e-16	Nfowleri30863_g7463	Nfowleri986_g10927	52864
OS-9	g5087.t1		1e-08	6e-09	Nfowleri30863_g1765	Nfowleri986_g4826	63256
Hsp70 family	g956.t1		3e-72	4e-73	Nfowleri30863_g8022	Nfowleri986_g2575	83309
Hsp70 family	g11915.t1		1e-85	9e-83	Nfowleri30863_g3233	Nfowleri986_g9056	56405
Hsp70 family	g9637.t1		3e-86	6e-84	Nfowleri30863_g8949	Nfowleri986_g8059	73252
Hsp70 family	g9104.t1		2e-81	3e-83	Nfowleri30863_g7273	Nfowleri986_g10528	44741
Hsp70 family	g551.t1		6e-62	1e-67	Nfowleri30863_g10981	Nfowleri986_g7333	73187
Hsp70 family	g3809.t1		4e-65	2e-63	Nfowleri30863_g3773	Nfowleri986_g5255	83205
						Nfowleri986_g6383	79596
							32537
							30913
PDI-family	g7754.t1		4e-64	3e-64	Nfowleri30863_g2225	Nfowleri986_g7530	57827
Hsp110/Hsp70	g11589.t1		4e-135	1e-146	Nfowleri30863_g9837	Nfowleri986_g8942	37170
						Nfowleri986_g829	29076
						Nfowleri986_g3493
						Nfowleri986_g9036
