## Supplementary Table 13 for "A comparative ‘omics approach to candidate pathogenicity factor discovery in the brain-eating amoeba *Naegleria fowleri*"

### Sheet: Sheet1
Supplementary Table 13. Repeat domain-containing proteins in Naegleria spp. identified by BLAST search using human adhesion G protein-coupled receptors as queries
N. fowleri V212 protein ID	Domain composition/human protein similarity		N. gruberi protein ID	Domain composition/human protein similarity
g7835	LRR protein		72553	LRR protein
g4914	LRR protein		70355	LRR protein
g3074	LRR protein		75249	LRR protein
g6046	LRR protein		82081	LRR protein
g6289	LRR protein		51267	LRR protein
g7405	LRR protein		66971	LRR protein
g3853	NHL protein		81357	LRR protein
g10685	ATPase		57544	LRR protein
g10229	G protein signaling and Receptor for G signaling	YES	56580	LRR protein
g6018	tenascin X	potential GPCR ligand	71989	LRR protein
g3853	NHL protein		72536	LRR protein
g8902	G protein signaling and Receptor for G signaling	YES	52031	LRR protein
g6387	VWD-EGF gene		65090	LRR protein
g1011	VWD-EGF gene		76049	LRR protein
g11395	tenascin X		53262	LRR protein
g12118	tenascin X		59478	LRR protein
g1336	tenascin X		54863	LRR protein
g11636	tenascin X		71098	LRR protein
g9447	tenascin X		51082	LRR protein
g8432	tenascin X		62181	LRR protein
g10778	tenascin X		65382	LRR protein
g676	teneurin		50285	LRR protein
g12081	tenascin X		63283	LRR protein
g7278	tenascin X		2844	LRR protein
g9651	tenascin R		45953	LRR protein
g8139	tenascin		47473	LRR protein
g6961	tenascin X		48376	LRR protein
g4207	tenascin X		52478	LRR protein
g12446	G protein signaling and Receptor for G signaling		52541	LRR protein
g10775	tenascin		53717	LRR protein
g8795	TNNI3K		56164	LRR protein
g10007	tenascin		65142	LRR protein
g11848	teneurin		69124	LRR protein
g12637	tenascin		69898	LRR protein
g1635	HERC5		70202	LRR protein
g1973	VWD-EGF gene		70696	LRR protein
g2986	tenascin		71722	LRR protein
g4693	GPCR, GPS		72034	LRR protein
g4807	tenascin		72040	LRR protein
g647	NHL protein		77039	LRR protein
g6748	tenascin		78842	LRR protein
g95	tenascin		80427	NHL repeat protein
g1058	teneurin		65525	RCC1 domains
g11675	tenascin		72058	RGS and GPCR domains
g2285	tenascin		75241	VWF domain (ECM protein FRAS1)
g5334	tenascin		52385	tenascin
g76	tenascin		73856	tenascin
g8627	tenascin		49279	tenascin
g12233	NHL protein		74387	teneurin
g12446	GPCR, GPS		30798	tenascin
g3354	LRR protein		29701	tenascin
			55020	NHL repeat protein
			74878	tenascin
			63158	tenascin
			74706	tenascin
			50059	NHL repeat protein
			80558	tenascin
			70613	tenascin
			74212	NHL and REJ domains
			72108	tenascin
			75030	tenascin
			47020	tenascin
			73134	tenascin
			48007	teneurin
			59108	tenascin
			34415	tenascin
			57403	GPCR domain
			76496	NHL repeat protein
			61067	tenascin
			48621	tenascin
			71110	NHL repeat protein
			64922	NHL repeat protein
			76704	tenascin
			65131	tenascin
			46883	tenascin
			75600	NHL repeat protein
			53095	tenascin
			64551	tenascin
			80461	tenascin
			53256	teneurin
			52324	tenascin
			72678	tenascin
			63886	NHL repeat protein
			77151	tenascin
			52469	tenascin
			70317	tenascin
			80821	NHL repeat and kinase domain
			74765	NHL repeat and kinase domain
			74131	RGS and GPS domains
			70644	NHL repeat protein
			75910	tenascin
			48380	NHL and EGF domain protein
			74608	RGS and GPS domains
			76834	tenascin
			73289	tenascin
			81362	NHL, EGF, and OTU cysteine protease
			79272	VWD and EGF domain protein
			72664	NHL and PKC domain protein
			53247	tenascin
			65525	RCC1 domains
			71475	tenascin
			82346	tenascin
			73793	NHL repeat protein
			49726	tenascin
			78978	RCC1 domains
			76453	tenascin
			68543	tenascin
			61114	tenascin
			67572	NHL repeat protein
			51207	tenascin
			49314	tenascin
			82149	tenascin
			51419	tenascin
			80440	teneurin
			73188	tenascin
			76875	tenascin
			80122	tenascin
			81166	tenascin
			30	VWD and EGF domain protein
			65095	tenascin
			64093	teneurin
			57455	tenascin
			76295	tenascin
			75567	tenascin
			75738	tenascin
			73525	NHL repeat protein
			74514	tenascin
			76236	tenascin
			59845	tenascin
			67447	VWD and EGF domain protein
			68123	tenascin
			49308	tenascin
			53311	tenascin
			57354	tenascin
			74709	teneurin
			72780	tenascin
			67239	tenascin
			57192	tenascin
			76888	tenascin
			64361	tenascin
			70943	tenascin
			80566	VWD and EGF domain protein
			69794	tenascin
			71165	teneurin
			74100	VWD and EGF domain protein
			60003	tenascin
			68488	teneurin
			79587	GPCR, GPS
			77140	tenascin
			50767	VWD and EGF domain protein
			80161	tenascin
			74097	tenascin
			81735	tenascin
			46563	tenascin
			79129	tenascin
			70916	tenascin
			75920	tenascin
			48114	tenascin
			31787	VWD and EGF domain protein
			45482	tenascin
			48081	teneurin
			53120	VWD and EGF domain protein
			54881	tenascin
			58016	tenascin
			58267	tenascin
			58901	tenascin
			59621	tenascin
			61115	tenascin
			61792	teneurin
			61814	RCC1 domains
			61915	VWD and EGF domain protein
			62535	teneurin
			63528	NHL repeat protein
			63708	VWD and EGF domain protein
			65368	VWD and EGF domain protein
			65586	GPCR, GPS
			66088	tenascin
			66863	teneurin
			70445	tenascin
			70543	tenascin
			71476	tenascin
			72666	VWD and EGF domain protein
			74151	tenascin
			74497	tenascin
			74691	VWD and EGF domain protein
			75960	teneurin
			78916	RCC1 domains
			79423	NHL repeat protein
			81023	tenascin
			81457	teneurin
			81646	tenascin
			81819	tenascin
			45806	tenascin
			52311	tenascin
			53474	tenascin
			53627	tenascin
			54570	tenascin
			59385	ankyrin repeat protein
			62182	tenascin
			63569	tenascin
			67006	tenascin
			69235	tenascin
			69925	tenascin
			72514	tenascin
			74099	tenascin
			74132	tenascin
			74515	tenascin
			76997	tenascin
			78434	GPCR, GPS
			62495	GPCR, GPS
			72726	NHL repeat protein
			72726	NHL repeat protein
			80427	NHL repeat protein
			64936	NHL repeat protein
			66563	GPCR, GPS
			72113	teneurin
			73637	GPCR, GPS
			75688	teneurin
			47033	NHL repeat protein
			56609	tenascin
			64936	NHL repeat protein
			66569	tenascin
			76806	GPCR, GPS
			81656	teneurin
