## Supplementary Table 14 for "A comparative ‘omics approach to candidate pathogenicity factor discovery in the brain-eating amoeba *Naegleria fowleri*"

### Sheet: N. fowleri V212
Supplementary Table 14. Predicted adhesion G-protein coupled receptors in Naegleria spp.
Protein ID	Transmembrane domain prediction	Domains	Number of transmembrane domains	Notes
g3853	pred NB(0): O 1 1733, M 1734 1756, i 1757 1775, M 1776 1798, o 1799 1817, M 1818 1840, i 1841 1904, M 1905 1924, o 1925 1938, M 1939 1961, i 1962 2017, M 2018 2040, o 2041 2059, M 2060 2082, i 2083 2282	lactonase, GPCR, NHL, RGS, ATPase	7TM
g10229	pred NB(0): O 1 515, M 516 538, i 539 550, M 551 573, o 574 592, M 593 615, i 616 635, M 636 658, o 659 670, M 671 693, i 694 777, M 778 800, o 801 830, M 831 853, i 854 1033	GPCR, RGS	7TM
g8432	pred NB(0): O 1 1335, M 1336 1358, i 1359 1370, M 1371 1393, o 1394 1412, M 1413 1435, i 1436 1473, M 1474 1496, o 1497 1510, M 1511 1533, i 1534 1601, M 1602 1624, o 1625 1643, M 1644 1666, i 1667 1883	EGF, GPCR, RGS	7TM
g9651	pred NB(0): i 1 12, M 13 35, O 36 1580, M 1581 1603, i 1604 1615, M 1616 1638, o 1639 1662, M 1663 1685, i 1686 1724, M 1725 1747, o 1748 1761, M 1762 1784, i 1785 1879, M 1880 1902, o 1903 1941, M 1942 1964, i 1965 2204	KELCH, EGF, fibronectin, GPCR, RGC	8TM
g8795	pred NB(0): i 1 134, M 135 157, O 158 1594, M 1595 1617, i 1618 1852, M 1853 1870, O 1871 2055	GPCR, EGF, ephrin-like receptor and protein kinase domain	3TM **	ephrin is important for cell migration (angiogenesis, axon guidance) and tissue segmentation
g4693	pred NB(0): o 1 46, M 47 69, i 70 80, M 81 103, o 104 117, M 118 140, i 141 179, M 180 202, o 203 232, M 233 255, i 256 337, M 338 360, o 361 383, M 384 406, i 407 582	GPCR, LRR, RGS	7TM
g6748	pred NB(0): O 1 2696, M 2697 2719, i 2720 2730, M 2731 2753, o 2754 2778, M 2779 2801, i 2802 2831, M 2832 2854, o 2855 2868, M 2869 2891, i 2892 2926, M 2927 2949, o 2950 2978, M 2979 3001, i 3002 3163	EGF, GPCR, RGS	7TM
g12446	pred NB(0): i 1 19, M 20 42, O 43 647, M 648 670, i 671 681, M 682 699, o 700 732, M 733 755, i 756 805, M 806 828, o 829 847, M 848 870, i 871 934, M 935 957, o 958 976, M 977 999, i 1000 1096	GPCR, RGS, oleosin	8TM
** May not be adhesion GPCR, but ephrin-like receptor domain suggests signalling relevant to migration

### Sheet: N. gruberi
Table 6.3. Putative AGPCRs: Sequences identified with ~7 transmembrane domains, with G protein-coupled receptor (GPCR) and receptor for G signalling (RGS) domains in N. fowleri V212
Protein ID	Transmembrane domain prediction	Domains	Number of transmembrane domains
80427	pred NB(0): i 1 6, M 7 29, O 30 1114, M 1115 1137, i 1138 1149, M 1150 1172, o 1173 1181, M 1182 1204, i 1205 1244, M 1245 1267, o 1268 1281, M 1282 1304, i 1305 1346, M 1347 1369, o 1370 1383, M 1384 1406, i 1407 1577	GPCR, RGS, NHL	7TM
63528	pred NB(0): O 1 1673, M 1674 1696, i 1697 1707, M 1708 1727, o 1728 1765, M 1766 1788, i 1789 1828, M 1829 1851, o 1852 1865, M 1866 1888, i 1889 1964, M 1965 1987, o 1988 2006, M 2007 2029, i 2030 2212	NHL, RGS, GPCR	7TM
72726	pred NB(0): i 1 6, M 7 29, O 30 1105, M 1106 1128, i 1129 1140, M 1141 1163, o 1164 1177, M 1178 1200, i 1201 1240, M 1241 1263, o 1264 1275, M 1276 1298, i 1299 1354, M 1355 1377, o 1378 1405, M 1406 1428, i 1429 1610	NHL, GPCR, RGS, SMP30/Gluconolactonase	7TM
49726	pred NB(0): i 1 43, M 44 66, O 67 739, M 740 762, i 763 774, M 775 797, o 798 816, M 817 839, i 840 869, M 870 892, o 893 906, M 907 929, i 930 1001, M 1002 1024, o 1025 1043, M 1044 1066, i 1067 1255	EGF, GPCR, RGS	8TM
52385	pred NB(0): O 1 1015, M 1016 1038, i 1039 1098, M 1099 1121, o 1122 1162, M 1163 1185, i 1186 1197, M 1198 1220, o 1221 1274, M 1275 1297, i 1298 1309, M 1310 1332, O 1333 1822	EGF, GPCR, RGS, claudin domain	6TM
75738	pred NB(0): O 1 1046, M 1047 1069, i 1070 1080, M 1081 1103, o 1104 1139, M 1140 1162, i 1163 1211, M 1212 1234, o 1235 1246, M 1247 1269, i 1270 1343, M 1344 1366, o 1367 1385, M 1386 1408, i 1409 1588	EGF, RGS, GPCR	7TM
67572	pred NB(0): i 1 8, M 9 31, O 32 1604, M 1605 1627, i 1628 1639, M 1640 1662, o 1663 1681, M 1682 1704, i 1705 1745, M 1746 1768, o 1769 1777, M 1778 1800, i 1801 1860, M 1861 1883, o 1884 1902, M 1903 1925, i 1926 2103	NHL, RGS, SMP30/Gluconolactonase, GPCR, esterase like activity of phytase	7TM
64936	pred NB(0): O 1 825, M 826 848, i 849 859, M 860 879, o 880 893, M 894 916, i 917 955, M 956 978, o 979 992, M 993 1015, i 1016 1054, M 1055 1077, o 1078 1091, M 1092 1114, i 1115 1272	NHL, GPCR, RGS	7TM
74387	pred NB(0): i 1 6, M 7 29, O 30 1862, M 1863 1885, i 1886 1897, M 1898 1920, o 1921 1941, M 1942 1964, i 1965 2003, M 2004 2026, o 2027 2038, M 2039 2061, i 2062 2123, M 2124 2146, o 2147 2165, M 2166 2188, i 2189 2442	GPCR, RGS, EGF	8TM
65586	pred NB(0): o 1 94, M 95 117, i 118 149, M 150 172, o 173 181, M 182 204, i 205 714, M 715 737, o 738 765, M 766 788, i 789 816, M 817 839, o 840 848, M 849 868, i 869 907, M 908 930, O 931 1784, M 1785 1807, i 1808 1818, M 1819 1841, o 1842 1860, M 1861 1883, i 1884 1918, M 1919 1941, o 1942 1955, M 1956 1978, i 1979 2046, M 2047 2069, o 2070 2099, M 2100 2122, i 2123 2302	GPCR, RGS, alpha beta hydrolase	15TM**
** Potential modified adhesion GPCR
