## Supplementary Table 15 for "A comparative ‘omics approach to candidate pathogenicity factor discovery in the brain-eating amoeba *Naegleria fowleri*"

### Sheet: Sheet1
Supplementary Table 15. TM9 orthologues identified in Naegleria spp.
Accession	Organism	N. fowleri protein ID	Forward BLAST E-value	Reverse BLAST E-value	N. gruberi protein ID	Forward BLAST E-value	Reverse BLAST E-value
XP_647493.1	Dictyostelium discoideum	g7692	5e-150	9e-152	79107	8e-149	2e-153
		g3968	3e-101	8e-104	32259	4e-68	8e-75
		g9194	1e-72	5e-75	77124	1e-32	1e-33
		g11461	9e-62	1e-101	32808	5e-15	2e-16
